# A system-wide analysis of lipid transfer proteins delineates lipid mobility in human cells

**DOI:** 10.1101/2023.12.21.572821

**Authors:** Kevin Titeca, Antonella Chiapparino, Dénes Türei, Joanna Zukowska, Larissa van Ek, Mahmoud Moqadam, Sergio Triana, Inger Ødum Nielsen, Mads Møller Foged, Charlotte Gehin, Kenji Maeda, Theodore Alexandrov, Julio Saez-Rodriguez, Nathalie Reuter, Marco L. Hennrich, Anne-Claude Gavin

**Affiliations:** Department of Cell Physiology and Metabolism, University of Geneva, Geneva, Switzerland; European Molecular Biology Laboratory, EMBL, Heidelberg, Germany; Faculty of Medicine, and Heidelberg University Hospital, Institute for Computational Biomedicine, BioQuant, Heidelberg University, Heidelberg, Germany; Department of Chemistry, University of Bergen, Norway; Computational Biology Unit, Department of Informatics, University of Bergen, Bergen, Norway; Cell Death and Metabolism group, Center for Autophagy, Recycling and Disease, Danish Cancer Institute, Copenhagen, Denmark

**Author notes:** Current affiliation, Cellzome GmbH, a GlaxoSmithKline Company, Heidelberg, Germany (Marco L. Hennrich). Current affiliation: École Polytechnique Fédérale de Lausanne (EPFL), AI 1108 - Station 19, Switzerland. Equal contribution (Kevin Titeca, Antonella Chiapparino).

## Abstract

Lipid transfer proteins (LTPs) maintain the specialised lipid compositions of biological membranes, and many are associated with disease. In eukaryotes, they support organellar functions by transporting lipids between compartmentalised metabolic pathways. However, for the majority of the hundreds of human LTPs, the cargoes remain unknown. We combined biochemical, lipidomic and computational methods to characterize LTP-lipid complexes assembled *in cellulo* and in an *in vitro* biochemical assay. We identified bound lipids for about half of the LTPs analysed, and confirmed known cargoes, while discovering new ones for most LTP families. The data represents a systematic resource that captures the general principles of non-vesicular lipid transport in humans. The specificity of LTPs for lipids involves not only the recognition of specific head groups, but also of specific acyl chains. This selectivity defines lipid species within a lipid class with different metabolic or functional fates. The generalised ability of LTPs to form complexes with more than one class of lipids delineates new relationships between lipids and regulatory mechanisms that may contribute to the coordination of metabolism between different organelles. This work represents a resource and a framework for further analyses in different cell types, in pathological states or following various cellular perturbations.

---

Human cells generate thousands of different lipids^1^, the so-called lipidome, whose composition is adapted to cellular needs and functions. It directly influences biological processes, signalling efficiency and contributes to the establishment of cell identity and its functional specialization^2,3^. Importantly, all aspects of lipid function rely on their heterogeneous distribution in biological systems, where lipids accumulate locally and define the membranes of specific organelles or microdomains^4^. Maintaining optimal functional membrane composition involves compartmentalized lipid metabolism, associated with a variety of lipid sorting and transport systems, which can be provided, among other mechanisms, by lipid-transfer proteins (LTPs) ^5-9^. LTPs are structurally diverse, but many share a common mode of action: they bind and mobilise lipids into a hydrophobic pocket, forming stable, water-soluble protein-lipid complexes that isolate lipid cargoes from the aqueous phase and enable lipid transport within or between cells (reviewed in ^10-12^). In addition to their role in replenishing organelle lipid stores, some also act as chaperones presenting cargo to downstream protein effectors, such as enzymes, or as lipid sensors controlling cell signalling^8,10,13-15^.

LTP functions are essential and conserved in all kingdoms of life (reviewed in ^16^). There are at least 131 LTPs in humans, whose dysfunction is often associated with various diseases^12,17,18^. However, we only understand the function of a small number of them and for the majority the identity of their cargoes remains elusive. As they have never been systematically studied, we still lack a complete mapping of LTP-mediated lipid transport pathways; how they overlap, cooperate and act synergistically. In previous proof-of-principle studies in a model eukaryote, *Saccharomyces cerevisiae*, we demonstrated the feasibility of systematic analyses of lipid transfer^6^. We therefore set out to characterize human LTP-lipid complexes assembled under physiological conditions in a human cell line and in an *in vitro* biochemical assay. Due to its unprecedented scale, the resulting resource significantly expands our understanding of non-vesicular lipid transport in humans.
