## Supplementary Data S1C for "A system-wide analysis of lipid transfer proteins delineates lipid mobility in human cells"

### Sheet: Primers
LTP family	Gene name	Forward oligo sequence (5' -> 3')	Reverse oligo sequence (5' -> 3')
OSBP	OSBP1	TTTTggcccacagggcctt GCGGCGACGGAGCTGAGAGG	TTTTggccgatatggcc TCAGAAAATGTCCGGGCATGAGCTCC
OSBP	OSBPL1A (ORP1)	TTTTggcccacagggcctt AACACAGAAGCGGAGCACAGC	TTTTggccgatatggcc TTAATAAATGTCAGGCAAATTGAAGTAATTTC
OSBP	OSBPL2 (ORP2)
OSBP	OSBPL3 (ORP3)	TTTTggcccacagggcctt ATGAGTGATGAGAAGAACCTTGGTG	TTTTggccgatatggcc TCACCATAAGACAGGATGGTCC
OSBP	OSBP2 (ORP4)	TTTTggcccacagggcctt GGGAAAGCGGCGGCTCCGAGC	TTTTggccgatatggcc TCAGAAGATGTTGGGGCACATATGCC
OSBP	OSBPL5 (ORP5) isoform 2	TTTTggcccacagggcctt AAG GAG GAG GCC TTC CTC CGG	TTTTggccgatatggcc CTATTTGAGGATGTGGTTAATGAACAGC
OSBP	OSBPL6 (ORP6)	TTTTggcccacagggcctt AGTTCAGATGAGAAGGGCATTTCCCC	TTTTggccgatatggcc CTACCAAAGAACAGGGCTGTCTAC
OSBP	OSBPL7 (ORP7)	TTTTggcccacagggcctt GACTTCCAAGAGAGGGACCCGCCC	TTTTggccgatatggcc CTACCAGAGCACGGCCCCATCCATG
OSBP	OSBPL8 (ORP8)	TTTTggcccacagggcctt GAGGGAGGTTTGGCAGATGGAG	TTTTggccgatatggcc CTACTTGAACATGAAGTTTATTATGACTTGA
OSBP	OSBPL9 (ORP9)	TTTTggcccacagggcctt GCGTCCATCATGGAAGGGCC	TTTTggccgatatggcc CTAATGCTTGGCAGCACCAAGAC
OSBP	OSBPL10 (ORP10)	TTTTggcccacagggcctt GAGAGGGCAGTCCAGGGCAC	TTTTggccgatatggcc GTGCTTTCCAGAGGGGATTGAAG
OSBP	OSBPL11 (ORP11)	TTTTggcccacagggcctt CAGGGGGGTGAACCAGTGTCC	TTTTggccgatatggcc TCACTCTGCTGGTTGTGTTGTTGG
STAR	STARD1	TTTTggcccacagggcctt ATGCTGCTAGCGACATTCAAGCTG	TTTTggccgatatggcc ACACCTGGCTTCAGAGGCAGG
STAR	STARD2/PCTP	TTTTggcccacagggccttGAGCTGGCCGCCGGAAGC	TTTTggccgatatggccTTAGGTTTTCTTGAGGTAGTTCTGAC
STAR	STARD3/MLN64	TTTTggcccacagggcctt ATGAGCAAGCTGCCCAGGGAG	TTTTggccgatatggcc CGCCCGGGCCCCCAGCTCGCTGATGCG
STAR	STARD4	TTTTggcccacagggcctt GAAGGCCTGTCTGATGTTGCTTC	TTTTggccgatatggcc TCATAAAGCTTTTCGTAAATCACCATAGAAG
STAR	STARD5	TTTTggcccacagggcctt GACCCGGCGCTGGCAGCC	TTTTggccgatatggccTTACTCATGGAATTGCTTCACTGC
STAR	STARD6	TTTTggcccacagggcctt GACTTCAAGGCAATTGCCCAAC	TTTTggccgatatggcc TCATGAATGACTATTATGATGAAATCCACG
STAR	STARD7 (clone BC014076)	TTTTggcccacagggcctt ATGGCGGCGTTAGCCGGCG	TTTTggccgatatggcc AGCATACTCAATCCGAGCAGG
STAR	STARD8/DLC3	TTTTggcccacagggcctt accttgaataattgtgcctcgatg	TTTTggccgatatggcc TCACAGCTTTGTCTCAGGGCC
STAR	STARD9	TTTTggcccacagggcctt GCGAACGTGCAGGTCGCCGTG	TTTTggccgatatggcc CTACCTACCAAGGAAGGAAGC
STAR	STARD10	TTTTggcccacagggcctt GAGAAGCTGGCGGCCTCTAC	TTTTggccgatatggcc TCAGGTGAGCGAGGTGTCG
STAR	STARD11 CERT isoform 2	TTTTggcccacagggcctt TCGGATAATCAGAGCTGGAACTC	TTTTggccgatatggcc CTAGAACAAAATAGGCTTTCCTGC
STAR	STARD12	TTTTggcccacagggcctt TCTGTAGCTATCAGAAAGAGAAGCTG	TTTTggccgatatggcc TCACCTAGATTTGGTGTCTTTGGTTTC
STAR	STARD13/DLC2 (iso5)	TTTTggcccacagggcctt TTCAGTCAGGTGCCCAGGAC	TTTTggccgatatggcc TCAGATTTTAGTTTCTGGGCCCTC
STAR	STARD14/ACOT11 (iso2)	TTTTggcccacagggcctt ATCCAGAATGTCGGAAATCACCTG	TTTTggccgatatggcc CTAGAGGGTCTGGAGGCTGG
STAR	STARD15/ACOT12	TTTTggcccacagggcctt GAGCGGCCGGCGCCCGGC	TTTTggccgatatggcc TTAAAATGTGCTTACAAACCCATCATCAG
SSD	NPC1	TTTTggcccacagggcctt ATGACCGCTCGCGGCCTGGCC	TTTTggccgatatggcc GAAATTTAGAAGCCGTTCGCG
SSD	NPC1L1	TTTTggcccacagggcctt ATGGCGGAGGCCGGCCTGAGG	TTTTggccgatatggcc GAACTGCCGCCCATTGTTGGG
ML	Npc2	TTTTggcccacagggcctt ATGCGTTTCCTGGCAGCTACATTC	TTTTggccgatatggcc GAGATGAGAAACGATCTGTACTGG
ML	LY86	TTTTggcccacagggcctt ATGAAGGGTTTCACAGCCACTCTC	TTTTggccgatatggcc GGAGCACATGATAGTAGCATTGGC
ML	LY96	TTTTggcccacagggcctt ATGTTACCATTTCTGTTTTTTTCC	TTTTggccgatatggcc ATTTGAATTAGGTTGGTGTAG
ML	GM2A	TTTTggcccacagggcctt ATGCAGTCCCTGATGCAGGCTCCC	TTTTggccgatatggcc TATGCCCTTTAGAGAGGCAGC
LBP_BPL_CETP	CETP	TTTTggcccacagggcctt ATGCTGGCTGCCACAGTCCTG	TTTTggccgatatggcc GCTCAAGCTCTGGAGGAAATC
LBP_BPL_CETP	BPIFB6 BPIL3	TTTTggcccacagggcctt ATGCTGCGGATCCTGTGCCTG	TTTTggccgatatggcc GCCCAGCTTCAAGTCCAGCATCAG
LBP_BPL_CETP	LBP	TTTTggcccacagggcctt ATGGGGGCCTTGGCCAGAGCC	TTTTggccgatatggcc AACTCTCATGTATTGGACATTGGC
LBP_BPL_CETP	BPIFA3	TTTTggcccacagggcctt ATGATGTGTCCACTCTGGAGG	TTTTggccgatatggcc GCTGGGGGACTCTCCAGCCTG
LBP_BPL_CETP	BPIFA1	TTTTggcccacagggcctt ATGTTTCAAACTGGGGGCCTC	TTTTggccgatatggcc GACCTTGATGACAAACTGTAG
LBP_BPL_CETP	BPIFB2	TTTTggcccacagggcctt ATGGCTTGGGCAAGTAGGCTG	TTTTggccgatatggcc GCTCTGGTAGAAGAGTCCACTGGATATCAC
LBP_BPL_CETP	BPIFB3	TTTTggcccacagggcctt ATGCAGCCAGTCATGCTGGCC	TTTTggccgatatggcc GGATGCCACGGTCAGCACAAC
LBP_BPL_CETP	BPIFB1	TTTTggcccacagggcctt ATGGCCGGCCCGTGGACCTTC	TTTTggccgatatggcc CTGGGAGACAGGAGAGCTGGG
LBP_BPL_CETP	LATH	TTTTggcccacagggcctt ATGCTGAATGTCTCCGGCCTC	TTTTggccgatatggcc TGTTTGCCACAACAAATTTTG
LBP_BPL_CETP	BPI	TTTTggcccacagggcctt ATGAGAGAGAACATGGCCAGG	TTTTggccgatatggcc TTTATAGACAACGTCTGCACC
LBP_BPL_CETP	BPIFA2	TTTTggcccacagggcctt ATGCTTCAGCTTTGGAAACTTGTTCTC	TTTTggccgatatggcc GATGAGGGTTTGCAGCTGGGTTTTGTG
LBP_BPL_CETP	BPIFC	TTTTggcccacagggcctt ATGTGTACAAAGACAATCCCAGTCCTC	TTTTggccgatatggcc AGGGGCTGACTTCCCCCTCCAC
LBP_BPL_CETP	BPIFB4	TTTTggcccacagggcctt ATGTGGATGGCCTGGTGTGTG	TTTTggccgatatggcc TGCGCTCAGCACCAAAAGGTC
LBP_BPL_CETP	PLTP	TTTTggcccacagggcctt ATGGCCCTCTTCGGGGCCCTC	TTTTggccgatatggcc GACAGCTGCTGTGGACGGTGTGGG
IP_trans	PITPNM1 NIR2	TTTTggcccacagggcctt CTCATCAAGGAATACCACATTCTG	TTTTggccgatatggcc TCACTCCTCGCTGTCCAGCTTCAG
IP_trans	PITPNM2 NIR3	TTTTggcccacagggcctt ATTATAAAGGAATATCGGATTCCTC	TTTTggccgatatggcc CTACTTGGGGCCCGCGGCTGC
IP_trans	PITPNC1	TTTTggcccacagggcctt CTGCTGAAAGAGTACCGGATC	TTTTggccgatatggcc TTACTCAGATTTGGGCCGACATGG
IP_trans	PIPNB PITPNB	TTTTggcccacagggcctt GTGCTGATCAAGGAATTCCGTGTG	TTTTggccgatatggcc CTAGACATCAGCAGCCGACG
IP_trans	PITPN PITPNA	TTTTggcccacagggcctt GTGCTGCTCAAGGAGTATCGAG	TTTTggccgatatggccTTAGTCATCTGCTGTCATTCCTTTC
SCP2	SCP2	TTTTggcccacagggcctt TCCTCTTCCCCGTGGGAGCCTGCG	TTTTggccgatatggcc TCAGAGCTTAGCGTTGCCTGG
SCP2	C20orf79	TTTTggcccacagggcctt TGGAAGAGAAGTGACCATCAACC	TTTTggccgatatggccTTAAAATTTAGCCCAGTCTTTGAAAACC
SCP2	HSD17B4	TTTTggcccacagggcctt GGCTCACCGCTGAGGTTCGAC	TTTTggccgatatggcc TCAGAGCTTGGCGTAGTCTTTAAG
SCP2	STOML1	TTTTggcccacagggcctt ATGCTCGGCAGGTCTGGGTAC	TTTTggccgatatggcc CTTCAAGGCCCTGAGGACAGC
SCP2	HSDL2	TTTTggcccacagggcctt TTACCCAACACCGGGAGGCTG	TTTTggccgatatggcc TCACAGTCTGGCATTCATCTG
GLTP	GLTPD1	TTTTggcccacagggcctt GATGACTCGGAGACAGGTTTC	TTTTggccgatatggcc CTAGGGCAGGTCCAGCAGGGAGTG
GLTP	GLTPD2	TTTTggcccacagggcctt GGAGTGGCGGCGCGGCCCCC	TTTTGGCCGATATGGCCTTAGGCCAGCTGGAGCAGGCCG
GLTP	GLTP	TTTTggcccacagggcctt GCGCTGCTGGCCGAACAC	TTTTggccgatatggccctacaccttgtagttaagctcagc
GLTP	FAPP2	TTTTggcccacagggcctt GAGGGGGTGCTGTACAAGTG	TTTTggccgatatggccTCATACCACCTCATCAGATTCCAG
GLTP	PLEKHA8P1
LIPOCALIN	FABP3	TTTTggcccacagggccttGTG GAC GCT TTC CTG GGC ACC	TTTTggccgatatggccTCA TGC CTC TTT CTC ATA AGT GCG
LIPOCALIN	FABP2 FABPI	TTTTggcccacagggccttGCG TTT GAC AGC ACT TGG AAG G	TTTTggccgatatggccTCA ATC CTT TTT AAA GAT CCT TTT GG
LIPOCALIN	FABP1 FABPL	TTTTggcccacagggccttAGT TTC TCC GGC AAG TAC CAA CTG C	TTTTggccgatatggccTTA AAT TCT CTT GCT GAT TCT CTT GAA G
LIPOCALIN	FABP4	TTTTggcccacagggccttTGT GAT GCT TTT GTA GGT ACC TGG	TTTTggccgatatggccTTA AGC TCT CTC ATA AAC TCT CGT GG
LIPOCALIN	FABP5	TTTTggcccacagggccttGCC ACA GTT CAG CAG CTG GAA GG	TTTTggccgatatggccTTA TTC TAC TTT TTC ATA GAT CCG AGT AC
LIPOCALIN	FABP7	TTTTggcccacagggccttGTG GAG GCT TTC TGT GCT ACC	TTTTggccgatatggccTTA TGC CTT CTC ATA GTG GCG AAC AGC
LIPOCALIN	FABP9	TTTTggcccacagggcctt GTTGAGCCCTTCTTGGGAACC	TTTTggccgatatggcc CACCTTTTCGTAGATTCTGGTG
LIPOCALIN	C8G	TTTTggcccacagggcctt ATGCTGCCCCCTGGGACTGCGACC	TTTTggccgatatggcc CCTCCTCACTTCGTCCAGGACGTGGAACTG
LIPOCALIN	LCN9	TTTTggcccacagggcctt ATGGCTCTGCTTCTGCTGAGC	TTTTggccgatatggcc CCACCGCATGGGAGGCCTGGG
LIPOCALIN	LCN15	TTTTggcccacagggcctt ATGATGTCATTCCTGCTCGGC	TTTTggccgatatggcc GGGCGCCTCCTTGCTCTCAGG
LIPOCALIN	RBP1	TTTTggcccacagggccttCCA GTC GAC TTC ACT GGG TAC TGG	TTTTggccgatatggccTCA CTG CAC CTT CTT GAA TAC TTG C
LIPOCALIN	LCN1	TTTTggcccacagggcctt ATGAAGCCCCTGCTCCTGGCC	TTTTggccgatatggcc ATCGCTCCCTGGAGAGCAGGTTTC
LIPOCALIN	LCN2	TTTTggcccacagggcctt ATGCCCCTAGGTCTCCTGTGG	TTTTggccgatatggcc GCCGTCGATACACTGGTCGATTGGGAC
LIPOCALIN	RBP4	TTTTggcccacagggcctt ATGAAGTGGGTGTGGGCGCTC	TTTTggccgatatggcc CAAAAGGTTTCTTTCTGATCTGCC
LIPOCALIN	LCN8 LCN5	TTTTggcccacagggcctt ATGGAGGAGCTGGACCGGCAG	TTTTggccgatatggcc AATCAGCTCCTCCTTCAGGAG
LIPOCALIN	OBP2A	TTTTggcccacagggcctt ATGAAGACCCTGTTCCTGGGTGTC	TTTTggccgatatggcc GTGTTCGAGAACGCAGCTTCC
LIPOCALIN	LCNL1	TTTTggcccacagggccttGTC GGG GTG GTG TCA GAT GAC	TTTTggccgatatggccCTA AAG GGA AGG GGC TGG AGG
LIPOCALIN	CRABP2	TTTTggcccacagggcctt CCCAACTTCTCTGGCAACTGG	TTTTggccgatatggcc TCACTCTCGGACGTAGACCC
LIPOCALIN	RBP7	TTTTggcccacagggcctt CCCGCCGACCTCAGCGGTACTTGG	TTTTggccgatatggcc TCAGGCTCTCTGGAATGTCTG
LIPOCALIN	ORM1	TTTTggcccacagggcctt ATGGCGCTGTCCTGGGTTCTTACAGTC	TTTTggccgatatggcc GGATTCCCCCTCCTCCTGTTTCCTCTC
LIPOCALIN	LCN6 LCN5	TTTTggcccacagggcctt ATGGGCGGCCTGCTGCTGGC	TTTTggccgatatggcc CTGTGACAGGAAGCCCAGGCTCC
LIPOCALIN	PAEP	TTTTggcccacagggcctt ATGCTGTGCCTCCTGCTCACC	TTTTggccgatatggcc GAAACGGCACGGCTCTTCCATCTG
LIPOCALIN	APOD	TTTTggcccacagggcctt ATGGTGATGCTGCTGCTGCTG	TTTTggccgatatggcc CGAGAGCTTGGGGCAGTTCAC
LIPOCALIN	PTGDS	TTTTggcccacagggcctt ATGGCTACTCATCACACGCTGTGGATG	TTTTggccgatatggcc TTGTTCCGTCATGCACTTATC
LIPOCALIN	ORM2 AGP2	TTTTggcccacagggcctt ATGGCGCTGTCCTGGGTTCTTACAGTC	TTTTggccgatatggcc GGATTCCCCCTCCTCCTGTTTCCTCTC
LIPOCALIN	FABP5P3 FABP5L3
LIPOCALIN	CRABP1 RBP5	TTTTggcccacagggccttCCC AAC TTC GCC GGC ACC TGG AAG	TTTTggccgatatggccTCA CTC TCG GAC ATA AAT TCT GGT GCA GAC C
LIPOCALIN	AMBP	TTTTggcccacagggcctt ATGAGGAGCCTCGGGGCCCTG	TTTTggccgatatggcc GTTGGAGAAGCGCAGCAGCTC
LIPOCALIN	LCN1P1 LCN1L1
LIPOCALIN	RBP2 CRBP2	TTTTggcccacagggccttACA AGG GAC CAG AAT GGA ACC TGG G	TTTTggccgatatggccTCA TTT CTT TTT GAA CAC TTG ACG GCA C
LIPOCALIN	OBP2B	TTTTggcccacagggcctt ATGAAGACCCTGTTCCTGGGTGTC	TTTTggccgatatggcc GTGTTCGGGAACGCAGCTTCC
LIPOCALIN	PMP2	TTTTggcccacagggccttAGC AAC AAA TTC CTG GGC ACC TGG	TTTTggccgatatggccTCA GAC CTT CTC ATA GAT TCT GGT GC
LIPOCALIN	LCN12	TTTTggcccacagggcctt ATGAGGCTGCTGTGTGGCCTG	TTTTggccgatatggcc ACAGACGCTGGCCTGGGGTG
LIPOCALIN	RBP5	TTTTggcccacagggccttCCT CCC AAC CTC ACT GGC TAC TAC	TTTTggccgatatggccCTA TCT GAC CTT CCT GAA GAC CTG C
LIPOCALIN	FABP6	TTTTggcccacagggcctt GCTTTCACCGGCAAGTTCGAGATG	TTTTggccgatatggcc TTAGGCCAGTCTCTTGCTCACGCG
CRAL-TRIO	SEC14L1	TTTTggcccacagggcctt gtgcagaaataccagtcccc	TTTTggccgatatggcc CTA CCT GGA GAT CAT GGA GC
CRAL-TRIO	Sec14L2	TTTTggcccacagggcctt AGCGGCAGAGTCGGCGATCTG	TTTTggccgatatggcc TTA TTT CGG GGT GCC TGC C
CRAL-TRIO	Sec14L3 TAP2	TTTTggcccacagggcctt AGCGGCCGAGTTGGAGACCTG	TTTTggccgatatggcc CTA GAC AGG GGT GAG CTC C
CRAL-TRIO	Sec14L4 TAP3	TTTTggcccacagggcctt AGCAGCCGAGTCGGGGACC	TTTTggccgatatggcc TCA CTG TGT TGG GGA GGG TCT C
CRAL-TRIO	Sec14L5	TTTTggcccacagggcctt GTGCAAAGATACCAGTCTCCTG	TTTTggccgatatggcc CTA TCT GGA GAC CAG GGA GC
CRAL-TRIO	Sec14L6	TTTTggcccacagggcctt AGTGGACAAGTGGGTGACCTG	TTTTggccgatatggcc CTA GAA TTT CTC CAT CTT CTC CAT G
CRAL-TRIO	MCF2L KIAA0362
CRAL-TRIO	MCF2 DBL	TTTTggcccacagggcctt GCAGAAGCAAATCCCCGGAGAGG	TTTTggccgatatggccTCA ATA TAG GAG AGC CAT CTC CGA C
CRAL-TRIO	RLBP1 CRALBP	TTTTggcccacagggcctt TCAGAAGGGGTGGGCACGTTC	TTTTggccgatatggccTCA GAA GGC TGT GTT CTC AGC TTG
CRAL-TRIO	TTPA	TTTTggcccacagggcctt GCAGAGGCGCGATCCCAGC	TTTTggccgatatggccTCA TTG AAT GCT CTC AGA AAT GCT GCT G
CRAL-TRIO	CLVS2	TTTTggcccacagggcctt ACTCATTTGCAAGCCGGTCTCTCC	TTTTggccgatatggccTTA GTC CAG AGA AAG CAA TGG TTG
CRAL-TRIO	CLVS1	TTTTggcccacagggcctt GGACCAGTCTCTCTTCTTCCAAAATATC	TTTTggccgatatggccTCA GTC CAG AGC CAG GAG TGG C
CRAL-TRIO	TTPAL	TTTTggcccacagggcctt TCCGAAGAAAGTGACTCTCTGAG	TTTTggccgatatggccCTA GTA GCA GGA GTA CAG CTG TGA C
CRAL-TRIO	NF1	TTTTggcccacagggcctt ATGGCCGCGCACAGGCCGGTG	TTTTggccgatatggcc CACGATCTTCTTAATGCTATTACG
CRAL-TRIO	ARHGAP8	TTTTggcccacagggcctt GCTGGCCAGGATCCTGCGC	TTTTggccgatatggccCTA GAG ACG TCT TCT GGC TGC C
CRAL-TRIO	ARHGAP1 CDC42GAP RHOGAP1	TTTTggcccacagggcctt GATCCGCTCTCAGAGCTGCAGG	TTTTggccgatatggccTCA GAG CCC GCT GGG GTC C
CRAL-TRIO	BNIP2 NIP2	TTTTggcccacagggcctt GAAGGTGTGGAACTTAAAGAAGAATGG	TTTTggccgatatggccTTA CTG TTC ATT TTT CGG TTC ATC TTG
CRAL-TRIO	PRUNE2	TTTTggcccacagggcctt GAAGAATTTTTGCAACGCGCC	TTTTggccgatatggcc CTAAGGCTTTTCTTTCAGCTTCAAGTC
CRAL-TRIO	BNIPL	TTTTggcccacagggcctt GGAACTATACAAGAGGCAGGAAAAAAG	TTTTggccgatatggccCTA TGT CCC TCC TGA GCC ATG G
CRAL-TRIO	GDAP2	TTTTggcccacagggcctt GATCCCTTAGGTGCACCTTCCCAG	TTTTggccgatatggccTCA CAA ATC TGG TGA TGG GGG ATA TG
CRAL-TRIO	SESTD1 SOLO	TTTTggcccacagggcctt GAGGCCTCAGTAATATTACCCATTCTG	TTTTggccgatatggccTTA GCT CTC TGT GGT CAC CAT TTC AGG
CRAL-TRIO	ATCAY	TTTTggcccacagggcctt GGGACCACCGAAGCCACGC	TTTTggccgatatggccTCA GGA CAT GCT TGT TTC CTG ATC
CRAL-TRIO	TRIO	TTTTggcccacagggcctt AGCGGCAGCAGCGGCGGAG	TTTTggccgatatggccTCA AAC TCT AGG CAG AAG CCT GC
CRAL-TRIO	PTPN9	TTTTggcccacagggcctt GAGCCCGCGACCGCGCCC	TTTTggccgatatggccTTA CTG ACT CTC CAC GGC CAG C
CRAL-TRIO	MOSPD2	TTTTggcccacagggccttGCA GAG AAT CAC GCC CAG AAT AAA G	TTTTggccgatatggccTTA ACT GTA CAA TAA ATA GAA GAA AGA GGT G
CRAL-TRIO	MCF2L2	TTTTggcccacagggccttCTG TCT TGC TTA AAA GAA GAG ATG CC	TTTTggccgatatggccTCA GCT CTC CTG GGC GGA GG
CRAL-TRIO	KIAA1755	TTTTggcccacagggccttGAC CCT CCA TCC CTC GAC ACA G	TTTTggccgatatggccCTA GAG GGA GGC AAG GGG ACT TG
CRAL-TRIO	DUO	TTTTggcccacagggccttACG GAC CGC TTC TGG GAC CAG	TTTTggccgatatggccCTA CGT CCC TTG GTT CAC CCG

### Sheet: SequencingResults
Gene name	NM_identifier	FW protein residues covered	RV protein residues covered RV	Lipid binding domain bounderies (aa)	Comments
OSBP1	NM_002556.2	2-249	436-807	418-794
OSBPL1A (ORP1) isoform B	NM_018030.4	2-267	597-950	548-941
OSBPL2 (ORP2)	NM_144498.2	2-223	296-480	75-471
OSBPL3 (ORP3)	NM_015550.3	2-260	527-887	527-872
OSBP2 (ORP4)	NM_030758.3	2-257	562-916	522-903
OSBPL5 (ORP5) isoform 2	NM_145638.2	2-338	511-879	370-720
OSBPL6 (ORP6)	NM_032523.3			570-919
OSBPL7 (ORP7)	NM_145798.2	2-234	491-842	478-827
OSBPL8 (ORP8)	NM_020841.4	2-276	543-889	406-757
OSBPL9 (ORP9)	NM_024586.5	2-310/2-166	414-736	374-731
OSBPL10 (ORP10)	NM_017784.4	2-205	553-764	399-763
OSBPL11 (ORP11)	NM_022776.4	2-271	402-747	465-742
STARD1	NM_000349.2	1-285	/	76-281
STARD2/PCTP	NM_021213.3	2-214	/	10-213
STARD3/MLN64	NM_006804.3	1-221	213-445	239-444
STARD4	NM_139164.1	2-205	/	9-205
STARD5	NM_181900.2	2-213	/	7-213
STARD6	BC140308 (NM_139171.1)	2-220	/	6-209
STARD7 GTT1	BC014076 (NM_020151.3)			125-328
STARD8/DLC3	NM_001142504.2			818-1019
STARD9	NM_020759.2			4426-4610
STARD10 (PCTP-like)	NM_006645.2	2-291		30-226	S284I
STARD11/CERT isoform 2	NM_031361.2	2-252	262-624	400-619
STARD12	NM_182643.2			1323-1522
STARD13/DLC2 (isoform 5)	BC046563 (NM_178006.3 can)	2-340	396-687	no domain found for this isoform
STARD14/ACOT11 (isoform 2)	NM_147161 (NM_015547.3can)	2-294	258-594	384-590
STARD15/ACOT12	NM_130767.2	2-239	339-555	350-515
NPC1	NM_000271.4	1-245	996-1278	649-803
NPC1L1	NM_013389.2			661-815
Npc2	NM_006432.3	1-151	/	21-147 (PF 27)
LY86	NM_004271.3	1-162	/	NO DOMAIN? (PF 27)
LY96	NM_015364.4			31-155 (PF 27)
GM2A	NM_000405.4	1-193	/	33-190 (PF 27)
CETP	NM_000078.2	1-267	not matching (not matching after re sequencing)	36-216
BPIFB6 BPIL3	NM_174897.2	1-240	225-453	22-184
LBP	NM_004139.4	1-222	242-481	38-216
BPIFA3	NM_178466.4			45-219
BPIFA1	NM_016583.3	1-231	50-256	58-234
BPIFB2	NM_025227.2	1-242	220-458	33-191	V448G
BPIFB3	BC113398 (NM_182658.1)	1-250	249-476	35-214	1-4 frameshift; T290M and P449 (;both natural variant)
BPIFB1	NM_033197.2	1-308	300-484	43-218
LATH	AY180924.1	2-179	/	23-177
BPI	NM_001725.2	1-214	20-487	44-220
BPIFA2	NM_080574.2	matching BPIFB2	114-249	53-227
BPIFC	NM_174932.2	1-270	276-507	38-217	S451P (natural variant)
BPIFB4	NM_182519.2			197-343
PLTP	NM_006227.3	1-245	219-493	30-200
PITPNM1 DRES9 NIR2 PITPNM	AY429102.1	2-233	940-1244	1-252
PITPNM2 NIR3	NM_020845.2			1-253
PITPNC1 isoform 2	NM_181671(NM_012417.3)	2-230	128-268	1-245 (P27)
PIPNB PITPNB	CU013141.1	2-229	2-271	2-254
PITPN PITPNA	NM_006224.3	2-254	2-270	2-254	F224S
SCP2	NM_002979.4	2-245	210-547	437-539
C20orf79	NM_178483.2	2-156	/	49-151 (PF 27)
HSD17B4	NM_000414.3	2-175	345-736	480-601
STOML1	NM_004809.4	1-245	156-398	291-395
HSDL2	NM_032303.4	2-233	121-418	310-412 (PF 27)
GLTPD1	NM_001029885.1	2-214	/	25-179 (PF 27)
GLTPD2	NM_001014985.2	2-248	2-291	97-255 ????	V152A (sequence conflict)
GLTP	NM_016433.3	2-209	/	16-169 (PF 27)
PLEKHA8 FAPP2	NM_001197026.1	2-248	200-519	328-474 (PF 27)
PLEKHA8P1 HAW1053 PLEKHA9	AF103731	2-147	71-391	212-358 (PF 27)
FABP3 FABP11 MDGI	NM_004102.3	2-133	/	6-132
FABP2 FABPI	NM_000134.3	2-132	/	4-132
FABP1 FABPL	NM_001443.2	2-127	/	4-127
FABP4	NM_001442.2	2-132	/	6-132
FABP5	NM_001444.2	2-135	/	8-134
FABP7	BC012299 (NM_001446.3)	1-132	/	7-132
FABP9	NM_001080526.1			6-132
C8G	NM_000606.2	1-202	/	48-186	D118G (natural variant)
LCN15	NM_203347.1	1-184	/	34-174	D21-24 missing
RBP1	CR541979.1	/	2-135	6-134
LCN1	BC065721 (NM_002297.3)	1-176	/	32-169
LCN2	NM_005564.3	1-198	/	48-193	T124M
RBP4	NM_006744.3	1-196	1-201	39-188
LCN8 LCN5 (isoform 2)	BC130465.1(NM_178469)	1-152	/	33-158	F72L
OBP2A	NM_014582.2	1-170	/	26-164
LCNL1	NM_207510.3			1-110
CRABP2	NM_001878.3	2-138	/	5-138
RBP7	AF399927.1	2-134	2-134	6-134
ORM1	M13692	1-201	/	40-180
LCN6 LCN5	NM_198946.2	1-163	/	32-163
PAEP	NM_001018049.1	1-180	/	34-175
LCN9	NM_001001676.1	1-176	/	34-173
APOD	NM_001647.3	1-189	/	43-184
PTGDS	NM_000954.5	1-190	1-190	40-184
ORM2 AGP2	M21540	1-201	/	40-180
FABP5P3 FABP5L3	CR621082	2-101	2-101	37-186	D14Y,G33C,N42T, R48K, R87C, H91N,A93T
CRABP1 RBP5	BC022069 (NM_031491.2)	2-137	/	5-137	R112S (sequence conflict)
AMBP	NM_001633.3	1-210	101-352	41-186
LCN1P1 LCN1L1				32-155
RBP2 CRBP2	NM_004164.2	2-134	2-134	6-134
OBP2B	NM_001288987.1	1-170	/	26-164
PMP2	NM_002677.3	2-132	/	6-132
LCN12	NM_178536.3			40-184
RBP5	NM_031491.2	2-135	/	6-134	D19N (natural variant)
FABP6	NM_001445.2	2-128	2-128	1-128	T79M (natural variant)
SEC14L1	NM_003003.3	2-240	551-715	321-490	T188P (natural variant)
Sec14L2	NM_012429.3	2-260	54-403	78-244
Sec14L3 TAP2	BC004199 (NM_174975.4)	2--88	26-400	78-244	I103, D335E (natural variant)
Sec14L4 TAP3	NM_174977.3	2-228	118-406	78-244
Sec14L5	NM_014692.1	2-262	350-696	308-477
Sec14L6	NM_001193336.2	2-260	242-397	78-244
MCF2L KIAA0362	NM_015078			79-225 (PF27)
MCF2 DBL	NM_005369.4			6-89 (PF27)
RLBP1 CRALBP	BC004199 (NM_000326.4)	2--86	2-317	139-292
TTPA	NM_000370.3	2-240	2-278	95-248
CLVS2	NM_001010852.3	2-259	36-327	98-252
CLVS1	pCS6(BC042617)(NM_173519.2)	2-216	120-354	120-274
TTPAL	NM_024331.4	2-170	64-342	123-277
NF1	NM_001042492.2			1591-1736
ARHGAP8 (isoform 4)	NM_181335	2-247	237-433	13-168	G302R
ARHGAP1 CDC42GAP RHOGAP1	NM_004308.3	2--226	170-439	70-216 (PF27)
BNIP2 NIP2	NM_004330.2	2-260	2-314	160-308 (PF27)
PRUNE2	NM_015225.2			2912-3054
BNIPL	NM_138278.3	2-224	144-357	201-350
GDAP2	NM_017686.3	2-260	160-497	338-482
SESTD1 SOLO	NM_178123.4	2-213	326-696	13-154	Y49F natural variant
ATCAY	NM_033064.4	2-258	30-371	182-326
TRIO	NM_007118.2			72-211
PTPN9	NM_002833.3 (BC010863)	2-286	286-599	89-238
MOSPD2	NM_152581.3	64-300	186-518	89-234
MCF2L2	NM_015078.3			49-194
KIAA1755	NM_001029864.1			577-716
DUO	NM_001024660.3			42-181
UNSUCCESSFULL
PolyT primers- SuperScript III Reverse Transcriptase (Invitrogen by Life Tech: 18080-044)
Sequence specific primers- Qiagen OneStrep Rt-PCR kit (Cat. 210210)
The sequencing date correspond to the digestion check day
