## Supplementary Table 2 for "A system-wide analysis of lipid transfer proteins delineates lipid mobility in human cells"

### Sheet: Supplementary Table S2A
Lipid	Adduct		Rules	Comments
PE	[M+H]+		full-141,0191 (headgroup neutral loss) > fatty acid fragments [FA-OH]+
PE	[M+NH4]+		similar rules to standard adduct but with additional ammonia neutral loss with headgroup loss
PE	[M-H]-		fatty acids [FA-H]- (>>>> 140,0118 headgroup)
PC	[M+H]+		184,0733 domination (headgroup)
PC	[M+Na]+		184,0733 domination (headgroup) (but full corresponding to different adduct)
PC	[M+HCOO]-		fatty acids [FA-H]-
PA	[M+H]+		similar rules to standard adduct but without additional ammonia neutral loss with headgroup loss	Typically less abundantly present.
PA	[M+NH4]+		full-115,0034 (headgroup + ammonia neutral loss) > fatty acid fragments [FA-OH]+
PA	[M-H]-		fatty acid fragments [FA-H]- > 152,9958 (glycerophosphate) > 78,9591 (metaphosphate) (sometimes lysoPA fragments, especially at lower collision energy)
PS	[M+H]+		full-185,0089 (headgroup neutral loss) > fatty acid fragments [FA-OH]+
PS	[M-H]-		fatty acid fragments [FA-H]- > 152,9958 (glycerophosphate) > 78,9591 (metaphosphate) (sometimes lysoPA(+H2O) fragments, especially at lower collision energy)
PI	[M+H]+		full-299
PI	[M+NH4]+		Combinations of fatty acid fragments must match the expected carbon count and unsaturation for PI. Presence of neutral losses 259.0219 and 277.0563 adds to more confidence.
PI	[M-H]-		FA <> full > phosphoinositol > 391 (CH3-P-glycerol-FA) > inositol-P-glycerol-FA > 152,9951 (CH2-P-glycerol)
PG	[M+NH4]+		full-189,0402 (headgroup + ammonia neutral loss) > fatty acid fragments [FA-OH]+	[M+H]+ is also sometimes present but is far less abundant.
PG	[M-H]-		fatty acid fragments [FA-H]- >>>> 152,9958 (glycerophosphate) > 78,9591 (metaphosphate) (very low abundant headgroup 171,0064 might be detectable)	Difficult to distinguish from BMP in negative mode.
BMP	[M-H]-		fatty acid fragments [FA-H]- >>>> 152,9958 (glycerophosphate) > 78,9591 (metaphosphate) (very low abundant headgroup 171,0064 might be detectable)	Difficult to distinguish from PG in negative mode.
BMP	[M+NH4]+		FA+glycerol (fatty acid and ammonia neutral loss)
BMP	[M+H]+		FA+glycerol (fatty acid loss)	Typically less abundantly present, and also not observed in the data.
PGP	[M+NH4]+		similar dominant fragment as PG&PA, but fitting with this full fragment
PGP	[M+H]+		similar dominant fragment as PG&PA, but fitting with this full fragment
PGP	[M-H]-		fatty acid fragments [FA-H]- > 152,9958 (glycerophosphate ) (> 78,9591 (metaphosphate)), but fitting with this full fragment	Not detected as doubly positively or negatively charged version, nor as multiply ammoniated precursor.
CL	[M+NH4]+		similar dominant fragment as PG&PA	[M+H]+ is also sometimes present but is far less abundant. Not detected as doubly positively or negatively charged version, nor as multiply ammoniated precursor.
CL	[M-H]-		fatty acid fragments [FA-H]- > 152,9958 (glycerophosphate )	Not detected as doubly positively or negatively charged version, nor as multiply ammoniated precursor.
FA	[M-H]-		full FA-H (<> FA-H-44(CO2)) > FA fragments	PUFAs seem to be more easily observed
FA	[M+H]+		full FA-OH > FA fragments, or most abundant is FA corresponding to the full adduct	Typically less abundant, and also not observed in the data here.
FA	[M+NH4]+		similar rules to standard adduct but with possible ammonia neutral loss
FA	[M+HCOO]-		similar rules to standard adduct but with this larger adduct
DAG	[M+NH4]+		Typical fatty acids need to be fitting with full and among the most abundant
DAG	[M+Na]+		Typical fatty acids need to be fitting with full and among the most abundant
TAG	[M+H]+		full-FA (similar dominant fragment as for PG&PA) (> fatty acid fragments)
TAG	[M+NH4]+		full-FA (and ammonia neutral loss similar dominant fragment as for PG&PA) (> fatty acid fragments)
ethers	all adducts		similar to corresponding adduct of the esters, but with the difference in mass between ether and ester, and no presence of sn1-derived fragments
lyso-species	all adducts		similar to corresponding adduct but with some FA fragments missing and full corresponding to lyso-species instead of the standard adduct
SM	[M+H]+		184,0733 domination (headgroup)
SM	[M+HCOO]-		full-60 > 168,04
Hex-dCer	[M+H]+		full-162 (Hex neutral loss - 18(H2O) <> full-180 (Hex neutral loss)
Hex-dCer	[M+HCOO]-		full-208 (Hex neutral loss - 18(H2O) + COOH2) <> full-226 (Hex neutral loss + COOH2)
Hex2Cer variants	all adducts		similar to HexCer but with a Hex2 and Hex loss possible
SHexCer variants	all adducts		similar to HexCer but with a Shex and Hex loss possible
d sphingolipid	[M+H]+		264 (dSph-2x18(H2O)) (>282(dSph-18(H2O))) (<> full-18(H2O)); no 60,0440	typical for a C18:1 sphingosine backbone: adapt as needed for different lengths and unsaturations
DH sphingolipid/ceramide	[M+H]+		284 (DHSph-18(H2O)) > full-18(H2O) > 266 (DHSph-2x18(H2O)) <> 60,0440	E.g. DHCer. Typical for a C18:0 sphingosine backbone: adapt as needed for different lengths and unsaturations
t sphingolipid/ceramide	[M+H]+		60,0440 > 282 (dSph-18(H2O)) <> 300 (dSph) (<> 264 (dSph-2x18(H2O))) (<> full-18(H2O)) (<> 318) (<> full) (<> full-2x18(H2O)) (<> 252)	E.g. tCer. Typical for a C18:0 sphingosine backbone: adapt as needed for different lengths and unsaturations; if acyl and sphingoid base cannot be separated or upon differing saturation patterns maybe confusion with d-OH / DH-OH.
d-OH sphingolipid	[M+H]+		264 (dSph-2x18(H2O)) > 252 > 282 (dSph-18(H2O)) > 300 (dSph) <>full-2x18(H2O); no 60,0440	OH group positioned on the fatty acid: dCer-OH used as a standard here. Typical for a C18:1 sphingosine backbone: adapt as needed for different lengths and unsaturations; if acyl and sphingoid base cannot be separated or upon differing saturation patterns maybe confusion with t / DH-OH, but presence of high 60,0440 excludes it, as well as pattern for no double bonds.
d-OH sphingolipid	[M-H]-		full > (group of FA-OH fragments loss / sph pattern: 324(full-286-18)(>252/3)>266<>340(full-286)<>298/9>280/1(<>236/7?) <>) full-18(H2O)-30 > full-18(H2O)	With dCer-OH as standard here.
d-OH sphingolipid	[M+HCOO]-		full-46(H2CO2) > (group of FA-OH fragments loss / sph pattern: 324(full-286-18)>266<>298<>340(full-286)>280 <>) full-286-18(H2O) > full-286 > full-46-18(H2O)-30 > full-46-18(H2O)	With dCer-OH as standard here.
d ceramide	[M+H]+		264 (dSph-2x18(H2O)) (>282(dSph-18(H2O))) (<> full-18(H2O)); no 60,0440	Equivalent to archetype d Sphingolipid. Typical for a C18:1 sphingosine backbone: adapt as needed for different lengths and unsaturations
d ceramide	[M-H]-		FA+C2H2NOH >> full
d ceramide	[M+HCOO]-		FA+C2H2NOH <> full - formic acid	FA+C2H2NOH is e.g. 308 for 18:0 fatty acid group
DH ceramide	[M-H]-		308 (full-258) >> (265<>239>324<>283<>) full > full-32 (> full-48 > full-18)
DH ceramide	[M+HCOO]-		full-H2CO2 > 308 (full-H2CO2-258) >> (283<>265<>239<>324<>) full-H2CO2-32 (> full-48 > full-18)
t ceramide	[M-H]-		326 <> 267 > 338 > 283 > 255 <> 308 (> full and series -18-18-12-18) (<> 241) (<> 225)	Archetypical for the t sphingolipids. A lot of similarity to [M+HCOO]- tCer but slight different distribution.
t ceramide	[M+HCOO]-		326 <> 338 > 267 > 283 <> full-46(H2CO2) (> 255) (<> 308) ( <> full-46(H2CO2)-2x18(H2O)) (<> full - 2x18(H2O))	Archetypical for the t sphingolipids. A lot of similarity to [M-H]- tCer but slight different distribution.
dSph	[M+H]+		full-18(H2O) (=282)
DH Sph1P	[M+H]+		full >> 266 > 284 (= full - 98 (phosphate))(> 254)	Note: potentially incomplete fragmentation
DH Sph1P	[M-H]-		78,9591 metafosphate > full
t Sph1P	[M+H]+		60,0440 >> 300 (full-98(phosphate) = dSph) > 282 (full-98(phosphate)-18(H2O) = dSph-18(H2O)) > 264 (full-98(phosphate)-2x18(H2O) = dSph-2x18(H2O)) <> full-18(H2O)
t Sph1P	[M-H]-		full > 78,9591 metafosphate	Archetypical for this subclass of phosphosphingolipids, as also supported in METLIN.
d Sph1P	[M-H]-		78,9591 metafosphate > full	Archetypical for this subclass of phosphosphingolipids, as also supported in METLIN.
d Cer1P	[M-H]-		78,9591 metafosphate > full (<> 96,9696 phosphate fragment)
Vit. E (alpha tocopherol)	[M-H]-		163 and/or full=429,37	elution at about 7,66 min.
Vit. A or retinol	[M-H]-		163 > full	elution at about 4,73 min.
Vit. A or retinol	[M+H-H2O]+		269.22	elution at about 4,73 min.

### Sheet: Supplementary Table S2B
Definition handle	Description	Example	Computational Rules
cer1p_neg_1	Examines if a negative mode MS2 spectrum is a Ceramide-1-phosphate.	GLTPD1 - 616.47	The most abundant fragment is 78.9591 metaphosphate.
cer1p_neg_1	Examines if a negative mode MS2 spectrum is a Ceramide-1-phosphate.	GLTPD1 - 616.47	If 96.9696 phosphate present adds to the score.
hexcer_neg_1	Examines if a negative mode MS2 spectrum is a Hexosyl-Ceramide.	GLTP - 744.5627	Hexose fragments 71.0115, 89.0220 and 101.0219 must present.
hexceroh_neg_1	Examines if a negative mode MS2 spectrum is a Hexosyl-Ceramide-OH ('t'). This method is the same as `hexcer_neg_1`.	GLTP - 760.557	Hexose fragments 71.0115, 89.0220 and 101.0219 must present.
sm_neg_1	Examines if a negative mode MS2 spectrum is a Sphingomyeline.	GLTPD1 - 745.55	Must have a neutral loss of CH3+COOH (60.0211).
sm_neg_1	Examines if a negative mode MS2 spectrum is a Sphingomyeline.	GLTPD1 - 745.55	Phosphate+choline-CH3 fragment 168.0431 must be present.
sph1p_neg_1	Examines if a negative mode MS2 spectrum is a Spingosine-1-phosphate.	Only observed in standard.	Phosphate 78.9590 must be present.
cer_neg_1	Examines if a negative mode MS2 spectrum is Ceramide.	SEC14L1 - 582.509	A Ceramide backbone fragment must be among the 2 most abundant.
cer_neg_1	Examines if a negative mode MS2 spectrum is Ceramide.	SEC14L1 - 582.509	Ceramide backbone fragments lighter by N or C2N but same carbon count and unsaturation add to the score.
cerp_neg_1	Examines if a negative mode MS2 spectrum is a Ceramide-1-phosphate. Gives similar result as Sphingosine-1-phosphate.	GLTPD1 - 616.47	The most abundant fragment must be 78.9591 metaphosphate.
cerp_neg_1	Examines if a negative mode MS2 spectrum is a Ceramide-1-phosphate. Gives similar result as Sphingosine-1-phosphate.	GLTPD1 - 616.47	Presence of 96.9696 phosphate increase the score.
cerp_pos_1	Examines if a positive mode MS2 spectrum is a Ceramide-1-phosphate.	GLTPD1 + 728.59, 590.45, 702.58, 618.430, 616.415, 640.409	A sphingosine fragment with double H2O loss must be among the three highest abundant fragments.
FA_Negative	Examines if a negative mode MS2 spectrum is a fatty acid. Here we only check if the most abundant fragment is the fatty acid itself.	in vitro FABP1	The most abundant fragment must be a fatty acid which matches the carbon count and the unsaturation of the whole molecule.
FA_Positive	Examines if a positive mode MS2 spectrum is a fatty acid. Here we only check if the most abundant fragment is the fatty acid itself.	GLTP (in vitro screen)	The most abundant fragment must be a fatty acid which matches the carbon count and the unsaturation of the whole molecule.
FAL_Negative	Examines if a negative mode MS2 spectrum is a fatty alcohol. Here we only check if the most abundant fragment is the fatty acid itself.	We don't have yet.	The most abundant fragment must be a fatty alcohol which matches the carbon count and the unsaturation of the whole molecule.
FAL_Positive	Examines if a positive mode MS2 spectrum is a fatty alcohol. Here we only check if the most abundant fragment is the fatty acid itself.	GLTP (in vitro screen)	The most abundant fragment must be a fatty alcohol which matches the carbon count and the unsaturation of the whole molecule.
DAG_Positive	Examines if a positive mode MS2 spectrum is a DAG.	in cellulo: SEC14L2 + 584.52; in vitro: BNIP2 + 770.67	Combination of fatty acid fragments among the 10 most abundant fragments must match the expected carbon count and unsaturation.
DAG_Positive	Examines if a positive mode MS2 spectrum is a DAG.	in cellulo: SEC14L2 + 584.52; in vitro: BNIP2 + 770.67	If these are among the 5 highest fragments the score is higher.
DAG_Negative	Examines if a negative mode MS2 spectrum is a DAG.	We don't have yet.	Combination of fatty acid fragments among the 10 most abundant fragments must match the expected carbon count and unsaturation.
DAG_Negative	Examines if a negative mode MS2 spectrum is a DAG.	We don't have yet.	If these are among the 5 highest fragments the score is higher.
TAG_Positive	Examines if a positive mode MS2 spectrum is a TAG.	STARD11 + 818.7187	Combination of fatty acid fragments must match the expected carbon count and unsaturation.
TAG_Negative	Examines if a negative mode MS2 spectrum is a TAG.	We don't have yet.	Combination of fatty acid fragments must match the expected carbon count and unsaturation.
PGP_Positive	Examines if a positive mode MS2 spectrum is a PGP.	RLBP1 (in vitro screen)	Inferred in the manual part.
PGP_Negative	Examines if a negative mode MS2 spectrum is a PGP.	RLBP1 (in vitro screen)	Inferred in the manual part.
CL_Positive	Examines if a positive mode MS2 spectrum is a Cardiolipin.	RLBP1 & TTPAL (in vitro screen)	Inferred in the manual part.
CL_Negative	Examines if a positive mode MS2 spectrum is a Cardiolipin.	RLBP1 (in vitro screen)	Inferred in the manual part.
PE_Negative	Examines if a negative mode MS2 spectrum is Phosphatidylethanolamine.	GM2A - 714.507 and 716.523	The most abundant fragment is a fatty acid [M-H]- ion.
PE_Negative	Examines if a negative mode MS2 spectrum is Phosphatidylethanolamine.	GM2A - 714.507 and 716.523	140.0118 PE headgroup must be present.
PE_Negative	Examines if a negative mode MS2 spectrum is Phosphatidylethanolamine.	GM2A - 714.507 and 716.523	Other headgroup ions 196.0380 and 178.0275 add to the score.
PE_Negative	Examines if a negative mode MS2 spectrum is Phosphatidylethanolamine.	GM2A - 714.507 and 716.523	Lyso-PE and [M-H-CO2]- fatty acid fragments complementing the highest [M-H]- fatty acid increase the score.
PE-O_Positive	Examines if a positive mode MS2 spectrum is PE-O. The result might be isobaric to Lyso-PE.	Not observed as fitting isobar	Not observed, but could have been inferred in manual part.
PE-O_Negative	Examines if a negative mode MS2 spectrum is PE-O.	STARD10 (in cellulo screen)	Inferred in the manual part.
PE_Positive	Examines if a positive mode MS2 spectrum is Phosphatidylethanolamine.	in cellulo BPI + 718.536; Lyso-PE: in vitro FABP1 + 454.29	The PE headgroup neutral loss 141.0191 has the highest intensity.
PE_Positive	Examines if a positive mode MS2 spectrum is Phosphatidylethanolamine.	in cellulo BPI + 718.536; Lyso-PE: in vitro FABP1 + 454.29	If it is a Lyso-PE score will be zero.
LysoPE_Positive	Examines if a positive mode MS2 spectrum is a Lysophosphatidylethanolamine. The result might be isobaric to PE-O.	in vitro FABP1 + 454.29	The PE headgroup neutral loss 141.0191 has the highest intensity.
LysoPE_Positive	Examines if a positive mode MS2 spectrum is a Lysophosphatidylethanolamine. The result might be isobaric to PE-O.	in vitro FABP1 + 454.29	A fatty acid-glycerol fragment should match the carbon count and unsaturation of the whole molecule.
LysoPE_Negative	Examines if a negative mode MS2 spectrum is a Lysophosphatidylethanolamine.	FABP1 (in vitro screen)	Inferred in the manual part.
LysoPE-O_Positive	Examines if a positive mode MS2 spectrum is a Lysophosphatidylethanolamine-ether.	We don't have yet.	Not observed, but could have been inferred in manual part.
LysoPE-O_Negative	Examines if a negative mode MS2 spectrum is a Lysophosphatidylethanolamine-ether.	GLTP (in vitro screen)	Inferred in the manual part.
PC_Negative	Examines if a negative mode MS2 spectrum is a Phosphatidylcholine.	BPI - 804.57 and 776.545	168.0431 phosphate+choline-CH3 fragment must be present.
PC_Negative	Examines if a negative mode MS2 spectrum is a Phosphatidylcholine.	BPI - 804.57 and 776.545	The highest abundant fragment must be a fatty acid [M-H]- fragment.
PC_Negative	Examines if a negative mode MS2 spectrum is a Phosphatidylcholine.	BPI - 804.57 and 776.545	Lyso-PC fragments complementing the highest [M-H]- fatty acid increase the score.
PC_Positive	Examines if a positive mode MS2 spectrum is a Phosphatidylcholine.	BPI + 786.607	The most abundant fragment must be choline+phosphate 184.0733.
PC_Positive	Examines if a positive mode MS2 spectrum is a Phosphatidylcholine.	BPI + 786.607	The 86.0964 ethyl-trimetylammonium must be present.
PC_Positive	Examines if a positive mode MS2 spectrum is a Phosphatidylcholine.	BPI + 786.607	The most abundant fatty acid can not have the same carbon count and unsaturation as the whole molecule (then it is Lyso-PC).
PC_Positive	Examines if a positive mode MS2 spectrum is a Phosphatidylcholine.	BPI + 786.607	Fragments 104.1069, 124.9998, 60.0808 and 58.0651 increase the score.
PC-O_Positive	Examines if a negative mode MS2 spectrum is a Phosphatidylcholine-ether.	STARD2 (in cellulo screen)	Inferred in the manual part.
PC-O_Negative	Examines if a positive mode MS2 spectrum is a Phosphatidylcholine-ether.	STARD2 (in cellulo screen)	Inferred in the manual part.
LysoPC_Positive	Examines if a positive mode MS2 spectrum is a Lysophosphatidylcholine.	in vitro FABP1 + 522.36	Choline-phosphate 184.0733, ethyl-trimethylammonium 86.0964 and neutral loss 183.0660 must be present.
LysoPC_Positive	Examines if a positive mode MS2 spectrum is a Lysophosphatidylcholine.	in vitro FABP1 + 522.36	The latter neutral loss corresponds to a fatty acid+glycerol ion. The carbon count and unsaturation of this fragment should match that of the whole molecule.
LysoPC_Negative	Examines if a negative mode MS2 spectrum is a Lysophosphatidylcholine.	SCP2D1 (in vitro screen)	Inferred in the manual part.
PI_Negative	Examines if a negative MS2 spectrum is Phosphatidylinositol.	GM2A - 835.52	Inositolphosphate-H2O fragment 241.0119, metaphosphate 78.9591 and headgroup fragment 152.9958 must be present.
PI_Negative	Examines if a negative MS2 spectrum is Phosphatidylinositol.	GM2A - 835.52	Additional headgroup fragments 96.9696, 259.0224 and 297.0381 increase the score.
PI_Negative	Examines if a negative MS2 spectrum is Phosphatidylinositol.	GM2A - 835.52	Presence of Lyso-PI fragments complementing other [M-H]- fatty acid fragments increase the score.
PI_Positive	Examines if a negative MS2 spectrum is Phosphatidylinositol.	SEC14L2 + 906.60 and 882.6	Combinations of fatty acid fragments must match the expected carbon count and unsaturation for PI.
PI_Positive	Examines if a negative MS2 spectrum is Phosphatidylinositol.	SEC14L2 + 906.60 and 882.6	Presence of neutral losses 259.0219 and 277.0563 adds to the score.
PS_Negative	Examines if a negative mode MS2 spectrum is a Phosphatidylserine.	ORP9 - 788.54	The most abundant fragment is an [M-H]- fatty acid fragment.
PS_Negative	Examines if a negative mode MS2 spectrum is a Phosphatidylserine.	ORP9 - 788.54	Glycerophosphate fragment 152.9958 must be present.
PS_Negative	Examines if a negative mode MS2 spectrum is a Phosphatidylserine.	ORP9 - 788.54	Metaphosphate 78.9591 increases the score.
PS_Negative	Examines if a negative mode MS2 spectrum is a Phosphatidylserine.	ORP9 - 788.54	Serine-H2O neutral loss 87.0320 adds to the score.
PS_Negative	Examines if a negative mode MS2 spectrum is a Phosphatidylserine.	ORP9 - 788.54	Presence of Lyso-PS and Lyso-PA fragments complementing the highest [M-H]- fatty acid fragment increase the score.
PS_Positive	Examines if a positive mode MS2 spectrum is a Phosphatidylserine.	BPI + 790.56	PS headgroup neutral loss 185.0089 must be the highest intensity.
PG_Negative	Examines if a negative mode MS2 spectrum is Phosphatidylglycerol. The result will be the same as `bmp_neg_1`, as in negative mode we do not know a way to distinguish these species.	GM2A - 799.54; BPIFB2 - 773.5258 (might be BMP)	The most abundant fragment is a fatty acid [M-H]- ion.
PG_Negative	Examines if a negative mode MS2 spectrum is Phosphatidylglycerol. The result will be the same as `bmp_neg_1`, as in negative mode we do not know a way to distinguish these species.	GM2A - 799.54; BPIFB2 - 773.5258 (might be BMP)	The 152.9958 glycerophosphate fragment must be present.
PG_Negative	Examines if a negative mode MS2 spectrum is Phosphatidylglycerol. The result will be the same as `bmp_neg_1`, as in negative mode we do not know a way to distinguish these species.	GM2A - 799.54; BPIFB2 - 773.5258 (might be BMP)	If Lyso-PG fragment present with carbon count complementing the [M-H]- fatty acid score is higher.
PG_Negative	Examines if a negative mode MS2 spectrum is Phosphatidylglycerol. The result will be the same as `bmp_neg_1`, as in negative mode we do not know a way to distinguish these species.	GM2A - 799.54; BPIFB2 - 773.5258 (might be BMP)	Presence of 171.0064 headgroup fragment adds to the score.
PG_Positive	Examines if a positive mode MS2 spectrum is a Phosphatidylglycerol.	RLBP1 (in vitro screen)	The glycerol headgroup neutral loss (189.0402) is the fragment ion with the highest intensity.
LysoPG_Positive	Examines if a positive mode MS2 spectrum is a Lysophosphatidylglycerol.	SCP2D1 (in vitro screen)	Inferred in the manual part.
LysoPG_Negative	Examines if a negative mode MS2 spectrum is a Lysophosphatidyglycerol.	SCP2D1 (in vitro screen)	Inferred in the manual part.
BMP_Negative	Examines if a negative mode MS2 spectrum is Bismonoacylglycerophosphate. The result will be the same as for PG, as in negative mode we do not know a way to distinguish these species.	GM2A - 799.54; BPIFB2 - 773.5258 (might be BMP)	The most abundant fragment is a fatty acid [M-H]- ion.
BMP_Negative	Examines if a negative mode MS2 spectrum is Bismonoacylglycerophosphate. The result will be the same as for PG, as in negative mode we do not know a way to distinguish these species.	GM2A - 799.54; BPIFB2 - 773.5258 (might be BMP)	The 152.9958 glycerophosphate fragment must be present.
BMP_Negative	Examines if a negative mode MS2 spectrum is Bismonoacylglycerophosphate. The result will be the same as for PG, as in negative mode we do not know a way to distinguish these species.	GM2A - 799.54; BPIFB2 - 773.5258 (might be BMP)	If Lyso-PG fragment present with carbon count complementing the [M-H]- fatty acid score is higher.
BMP_Negative	Examines if a negative mode MS2 spectrum is Bismonoacylglycerophosphate. The result will be the same as for PG, as in negative mode we do not know a way to distinguish these species.	GM2A - 799.54; BPIFB2 - 773.5258 (might be BMP)	Presence of 171.0064 headgroup fragment adds to the score.
BMP_Positive	Examines if a positive mode MS2 spectrum is a Bismonoacylglycerophosphate.	BPIFB2 + 792.57	A glycerol+fatty acid fragment can be found among the 3 highest?
BMP_Positive	Examines if a positive mode MS2 spectrum is a Bismonoacylglycerophosphate.	BPIFB2 + 792.57	The glycerol headgroup neutral loss (189.0402) is among the fragments.
BMP_Positive	Examines if a positive mode MS2 spectrum is a Bismonoacylglycerophosphate.	BPIFB2 + 792.57	If so, does it have a lower intensity than half of the fatty acid+glycerol fragment?
PA_Negative	Examines if a negative mode MS2 spectrum is Phosphatidic Acid	PITPNC1 (in vitro screen)	Glycerophosphate fragment 152.9958 is typical.
PA_Negative	Examines if a negative mode MS2 spectrum is Phosphatidic Acid	PITPNC1 (in vitro screen)	Metaphosphate (78.9591) and phosphate (96.9696) also typical.
PA_Positive	Examines if a positive mode MS2 spectrum is Phosphatidic Acid	PITPNC1 (in vitro screen)	A neutral loss of (97.9769) is typical, as well as the fragments 'FA + Glycerol - OH', 'FA - OH', and 'FA - H2O - OH'.
VA_Positive	Examines if a positive MS2 spectrum is vitamin A (retinol).	in cellulo RBP1 + 269.2245; in cellulo RBP4 + 269.2245	The most abundant ion is the whole molecule m/z = 269.224.
VA_Positive	Examines if a positive MS2 spectrum is vitamin A (retinol).	in cellulo RBP1 + 269.2245; in cellulo RBP4 + 269.2245	Presence off 3 other ions adds to the score but not mandatory: 213.165, 145.1027, 157.1028.
VA_Negative	Examines if a negative MS2 spectrum is vitamin A (retinol).	Standards 141020 negative scan 673	3 fragments seems to always present and be among the most abundant: 79.055, 119.087 and 255.212; presence of these is the main condition.
VA_Negative	Examines if a negative MS2 spectrum is vitamin A (retinol).	Standards 141020 negative scan 673	We also detected 125.061 in our standards which is special because contains 2 oxygens; presence of this increase the score.
Cer_Positive::dCer	Examines if a positive mode MS2 spectrum is a ceramide. Identifies ceramide varieties including sphingomyeline, ceramide-1-phosphare, ceramide-phosphoethanolamine, OH-acyl-ceramide, hexosyl and dihexosyl-ceramides, and d, t and DH long chain base varieties.	STARD11 + 538.526; Sphingolipid standards scans	A sphingosine backbone with two H2O loss must be among the 10 most abundant fragments.
Cer_Positive::dCer	Examines if a positive mode MS2 spectrum is a ceramide. Identifies ceramide varieties including sphingomyeline, ceramide-1-phosphare, ceramide-phosphoethanolamine, OH-acyl-ceramide, hexosyl and dihexosyl-ceramides, and d, t and DH long chain base varieties.	STARD11 + 538.526; Sphingolipid standards scans	Fatty acid [M+H]+ or [M-O]+ fragments or neutral losses complementing the one above increase the score.
Cer_Positive::dCer	Examines if a positive mode MS2 spectrum is a ceramide. Identifies ceramide varieties including sphingomyeline, ceramide-1-phosphare, ceramide-phosphoethanolamine, OH-acyl-ceramide, hexosyl and dihexosyl-ceramides, and d, t and DH long chain base varieties.	STARD11 + 538.526; Sphingolipid standards scans	Sphingosine backbone fragments with same carbon count and unsaturation with the one with 2 water loss but [Sph-C-2(H2O)]+ or [Sph-H2O]+ add to the score.
Cer_Positive::dCer	Examines if a positive mode MS2 spectrum is a ceramide. Identifies ceramide varieties including sphingomyeline, ceramide-1-phosphare, ceramide-phosphoethanolamine, OH-acyl-ceramide, hexosyl and dihexosyl-ceramides, and d, t and DH long chain base varieties.	STARD11 + 538.526; Sphingolipid standards scans	The score increases if the following choline fragments can not be found: 58.0651, 104.1070, 124.9998 and 184.0733.
Cer_Positive::dCer	Examines if a positive mode MS2 spectrum is a ceramide. Identifies ceramide varieties including sphingomyeline, ceramide-1-phosphare, ceramide-phosphoethanolamine, OH-acyl-ceramide, hexosyl and dihexosyl-ceramides, and d, t and DH long chain base varieties.	STARD11 + 538.526; Sphingolipid standards scans	The presence of the following fragments increase the score: 60.0444, 70.0651, 82.0651, 96.0808, 107.0730, 121.0886, 135.1042 and 149.1199.
Cer_Positive::DHCer	Examines if a positive mode MS2 spectrum is a ceramide. Identifies ceramide varieties including sphingomyeline, ceramide-1-phosphare, ceramide-phosphoethanolamine, OH-acyl-ceramide, hexosyl and dihexosyl-ceramides, and d, t and DH long chain base varieties.	Standards 180626 m/z 568.56 scan 2367	Same pattern as at dCer but from the sphingosine derived fragments it becomes clear if it has no unsaturation.
Cer_Positive::tCer	Examines if a positive mode MS2 spectrum is a ceramide. Identifies ceramide varieties including sphingomyeline, ceramide-1-phosphare, ceramide-phosphoethanolamine, OH-acyl-ceramide, hexosyl and dihexosyl-ceramides, and d, t and DH long chain base varieties.	Standards 180628 m/z 584.56 scan 2070	Has Sph+H2O-H fragment which does not occur at dCer.
Cer_Positive::tCer	Examines if a positive mode MS2 spectrum is a ceramide. Identifies ceramide varieties including sphingomyeline, ceramide-1-phosphare, ceramide-phosphoethanolamine, OH-acyl-ceramide, hexosyl and dihexosyl-ceramides, and d, t and DH long chain base varieties.	Standards 180628 m/z 584.56 scan 2070	Sph-H2O-H and Sph-H are much higher abundant than at dCer.
Cer_Positive::tCer	Examines if a positive mode MS2 spectrum is a ceramide. Identifies ceramide varieties including sphingomyeline, ceramide-1-phosphare, ceramide-phosphoethanolamine, OH-acyl-ceramide, hexosyl and dihexosyl-ceramides, and d, t and DH long chain base varieties.	Standards 180628 m/z 584.56 scan 2070	Strong fragment at 60.044 which is missing at dCer.
Cer_Positive::tCer	Examines if a positive mode MS2 spectrum is a ceramide. Identifies ceramide varieties including sphingomyeline, ceramide-1-phosphare, ceramide-phosphoethanolamine, OH-acyl-ceramide, hexosyl and dihexosyl-ceramides, and d, t and DH long chain base varieties.	Standards 180628 m/z 584.56 scan 2070	H2O and 2xH2O neutral losses are much higher than at dCer.
Cer_Positive::dCer-2OH-acyl/dCer-OH	Examines if a positive mode MS2 spectrum is a ceramide. Identifies ceramide varieties including sphingomyeline, ceramide-1-phosphare, ceramide-phosphoethanolamine, OH-acyl-ceramide, hexosyl and dihexosyl-ceramides, and d, t and DH long chain base varieties.	Standards 180615 m/z 584.22 scan 2421	Same as other ceramides. Its d and DH forms are isobaric with tCer but d and t are clearly distinguishable so this does not cause confusion.
Cer_Positive::DHCer-2OH-acyl	Examines if a positive mode MS2 spectrum is a ceramide. Identifies ceramide varieties including sphingomyeline, ceramide-1-phosphare, ceramide-phosphoethanolamine, OH-acyl-ceramide, hexosyl and dihexosyl-ceramides, and d, t and DH long chain base varieties.	STARD11 (in cellulo screen)	Inferred in the manual part.
Cer_Positive::dCer-1-P	Examines if a positive mode MS2 spectrum is a ceramide. Identifies ceramide varieties including sphingomyeline, ceramide-1-phosphare, ceramide-phosphoethanolamine, OH-acyl-ceramide, hexosyl and dihexosyl-ceramides, and d, t and DH long chain base varieties.	in cellulo GLTPD1 + 728.59	A sphingosine backbone with 2 H2O loss must be among the 3 highest intensity fragments.
Cer_Positive::dCer-1-P	Examines if a positive mode MS2 spectrum is a ceramide. Identifies ceramide varieties including sphingomyeline, ceramide-1-phosphare, ceramide-phosphoethanolamine, OH-acyl-ceramide, hexosyl and dihexosyl-ceramides, and d, t and DH long chain base varieties.	in cellulo GLTPD1 + 728.59	Presence of any of the following fragments increases the score: 82.0651, 115.9875, 107.0729, 135.1043, 149.1199.
Cer_Positive::Hex-dCer	Examines if a positive mode MS2 spectrum is a ceramide. Identifies ceramide varieties including sphingomyeline, ceramide-1-phosphare, ceramide-phosphoethanolamine, OH-acyl-ceramide, hexosyl and dihexosyl-ceramides, and d, t and DH long chain base varieties.	in cellulo GLTP + 810.68	Hexose fragments 198.0740, 180.0634 and 162.0528 must present. These are neutral losses of hexose, hexose-H2O and hexose+H2O.
Cer_Positive::Hex-DHCer	Examines if a positive mode MS2 spectrum is a ceramide. Identifies ceramide varieties including sphingomyeline, ceramide-1-phosphare, ceramide-phosphoethanolamine, OH-acyl-ceramide, hexosyl and dihexosyl-ceramides, and d, t and DH long chain base varieties.	GLTP (in both screens)	Inferred in the manual part.
Cer_Positive::Hex-tCer	Examines if a positive mode MS2 spectrum is a ceramide. Identifies ceramide varieties including sphingomyeline, ceramide-1-phosphare, ceramide-phosphoethanolamine, OH-acyl-ceramide, hexosyl and dihexosyl-ceramides, and d, t and DH long chain base varieties.	in cellulo GLTP + 826.67; in vitro GLTP + 826.67, 800.66	Hexose fragments 198.0740, 180.0634 and 162.0528 must present. These are neutral losses of hexose, hexose-H2O and hexose+H2O
Cer_Positive::Hex-dCer-OH	Examines if a positive mode MS2 spectrum is a ceramide. Identifies ceramide varieties including sphingomyeline, ceramide-1-phosphare, ceramide-phosphoethanolamine, OH-acyl-ceramide, hexosyl and dihexosyl-ceramides, and d, t and DH long chain base varieties.	GLTP (in both screens)	Inferred in the manual part.
Cer_Positive::Hex-DHCer-OH	Examines if a positive mode MS2 spectrum is a ceramide. Identifies ceramide varieties including sphingomyeline, ceramide-1-phosphare, ceramide-phosphoethanolamine, OH-acyl-ceramide, hexosyl and dihexosyl-ceramides, and d, t and DH long chain base varieties.	GLTP (in both screens)	Inferred in the manual part.
Cer_Positive::Hex2-dCer	Examines if a positive mode MS2 spectrum is a ceramide. Identifies ceramide varieties including sphingomyeline, ceramide-1-phosphare, ceramide-phosphoethanolamine, OH-acyl-ceramide, hexosyl and dihexosyl-ceramides, and d, t and DH long chain base varieties.	We don't have yet.	Loss of double hexose with our without extra water or water loss are the characteristic fragments of this class. Similar rules to corresponding HexCer-Subclass.
Cer_Positive::Hex2-DHCer	Examines if a positive mode MS2 spectrum is a ceramide. Identifies ceramide varieties including sphingomyeline, ceramide-1-phosphare, ceramide-phosphoethanolamine, OH-acyl-ceramide, hexosyl and dihexosyl-ceramides, and d, t and DH long chain base varieties.	We don't have yet.	Loss of double hexose with our without extra water or water loss are the characteristic fragments of this class. Similar rules to corresponding HexCer-Subclass.
Cer_Positive::Hex2-tCer	Examines if a positive mode MS2 spectrum is a ceramide. Identifies ceramide varieties including sphingomyeline, ceramide-1-phosphare, ceramide-phosphoethanolamine, OH-acyl-ceramide, hexosyl and dihexosyl-ceramides, and d, t and DH long chain base varieties.	in cellulo GLTP + 988.73 (isobars possible)	Loss of double hexose with our without extra water or water loss are the characteristic fragments of this class. Similar rules to corresponding HexCer-Subclass.
Cer_Positive::Hex2-dCer-OH	Examines if a positive mode MS2 spectrum is a ceramide. Identifies ceramide varieties including sphingomyeline, ceramide-1-phosphare, ceramide-phosphoethanolamine, OH-acyl-ceramide, hexosyl and dihexosyl-ceramides, and d, t and DH long chain base varieties.	in cellulo GLTP + 988.73 (isobars possible)	Loss of double hexose with our without extra water or water loss are the characteristic fragments of this class. Similar rules to corresponding HexCer-Subclass.
Cer_Positive::Hex2-DHCer-OH	Examines if a positive mode MS2 spectrum is a ceramide. Identifies ceramide varieties including sphingomyeline, ceramide-1-phosphare, ceramide-phosphoethanolamine, OH-acyl-ceramide, hexosyl and dihexosyl-ceramides, and d, t and DH long chain base varieties.	in cellulo GLTP + 988.73 (isobars possible)	Loss of double hexose with our without extra water or water loss are the characteristic fragments of this class. Similar rules to corresponding HexCer-Subclass.
Cer_Positive::SHex-dCer	Examines if a positive mode MS2 spectrum is a ceramide. Identifies ceramide varieties including sphingomyeline, ceramide-1-phosphare, ceramide-phosphoethanolamine, OH-acyl-ceramide, hexosyl and dihexosyl-ceramides, and d, t and DH long chain base varieties.	in vitro 890.64	Inferred in the manual part.
Cer_Positive::SHex-DHCer	Examines if a positive mode MS2 spectrum is a ceramide. Identifies ceramide varieties including sphingomyeline, ceramide-1-phosphare, ceramide-phosphoethanolamine, OH-acyl-ceramide, hexosyl and dihexosyl-ceramides, and d, t and DH long chain base varieties.	in vitro 890.64	Inferred in the manual part.
Cer_Positive::dSM & DHSM	Examines if a positive mode MS2 spectrum is a ceramide. Identifies ceramide varieties including sphingomyeline, ceramide-1-phosphare, ceramide-phosphoethanolamine, OH-acyl-ceramide, hexosyl and dihexosyl-ceramides, and d, t and DH long chain base varieties.	in cellulo GLTPD1 + 703.57; in vitro GLTPD1 + 813.68	The following choline fragments must be present: 60.0808, 86.0964, 104.1069, 124.9998 and 184.0733. The last one is the most intensive.
Cer_Positive::dSM & DHSM	Examines if a positive mode MS2 spectrum is a ceramide. Identifies ceramide varieties including sphingomyeline, ceramide-1-phosphare, ceramide-phosphoethanolamine, OH-acyl-ceramide, hexosyl and dihexosyl-ceramides, and d, t and DH long chain base varieties.	in cellulo GLTPD1 + 703.57; in vitro GLTPD1 + 813.68	If 58.0651 can be found it adds to the score.
Cer_Positive::dSM & DHSM	Examines if a positive mode MS2 spectrum is a ceramide. Identifies ceramide varieties including sphingomyeline, ceramide-1-phosphare, ceramide-phosphoethanolamine, OH-acyl-ceramide, hexosyl and dihexosyl-ceramides, and d, t and DH long chain base varieties.	in cellulo GLTPD1 + 703.57; in vitro GLTPD1 + 813.68	dSM and DHSM are not distinguishable in our settings. Maybe the [Sph-2xH2O+H]+ ion (264 @ 18:1) presents more often at d and only eventually at DH, but taken as not distinguishable here.
Cer_Positive::tSM	Examines if a positive mode MS2 spectrum is a ceramide. Identifies ceramide varieties including sphingomyeline, ceramide-1-phosphare, ceramide-phosphoethanolamine, OH-acyl-ceramide, hexosyl and dihexosyl-ceramides, and d, t and DH long chain base varieties.	GLTPD1 + 717.56	Inferred in the manual part.
Cer_Positive::dSM-OH & DHSM-OH	Examines if a positive mode MS2 spectrum is a ceramide. Identifies ceramide varieties including sphingomyeline, ceramide-1-phosphare, ceramide-phosphoethanolamine, OH-acyl-ceramide, hexosyl and dihexosyl-ceramides, and d, t and DH long chain base varieties.	GLTPD1 + 717.56	Inferred in the manual part.
Cer_Positive::PE-Cer	Examines if a positive mode MS2 spectrum is a ceramide. Identifies ceramide varieties including sphingomyeline, ceramide-1-phosphare, ceramide-phosphoethanolamine, OH-acyl-ceramide, hexosyl and dihexosyl-ceramides, and d, t and DH long chain base varieties.	We do not have this in standards or in screens so we can not test this. Based on Amiar 2016 and Narayanaswamy 2014.	Neutral loss of 141.0191 must be present.
Cer_Positive::PE-Cer	Examines if a positive mode MS2 spectrum is a ceramide. Identifies ceramide varieties including sphingomyeline, ceramide-1-phosphare, ceramide-phosphoethanolamine, OH-acyl-ceramide, hexosyl and dihexosyl-ceramides, and d, t and DH long chain base varieties.	We do not have this in standards or in screens so we can not test this. Based on Amiar 2016 and Narayanaswamy 2014.	142.0264 phospho-ethanolamine fragment and neutral loss of phospho-ethanolamine+water might be present.
Cer_Positive::PE-Cer	Examines if a positive mode MS2 spectrum is a ceramide. Identifies ceramide varieties including sphingomyeline, ceramide-1-phosphare, ceramide-phosphoethanolamine, OH-acyl-ceramide, hexosyl and dihexosyl-ceramides, and d, t and DH long chain base varieties.	We do not have this in standards or in screens so we can not test this. Based on Amiar 2016 and Narayanaswamy 2014.	Sph-2xH2O fragment increases the score.
Cer_Negative::dCer	Examines if a negative mode MS2 spectrum is a ceramide. Identifies ceramide varieties including sphingomyeline, ceramide-1-phosphare, ceramide-phosphoethanolamine, OH-acyl-ceramide, hexosyl and dihexosyl-ceramides, and d, t and DH long chain base varieties.	in cellulo STARD11 583, 554 (formiate adduct); standards	Inferred in the manual part.
Cer_Negative::DHCer	Examines if a negative mode MS2 spectrum is a ceramide. Identifies ceramide varieties including sphingomyeline, ceramide-1-phosphare, ceramide-phosphoethanolamine, OH-acyl-ceramide, hexosyl and dihexosyl-ceramides, and d, t and DH long chain base varieties.	standards	Not observed, but could have been inferred in manual part.
Cer_Negative::tCer	Examines if a negative mode MS2 spectrum is a ceramide. Identifies ceramide varieties including sphingomyeline, ceramide-1-phosphare, ceramide-phosphoethanolamine, OH-acyl-ceramide, hexosyl and dihexosyl-ceramides, and d, t and DH long chain base varieties.	standards	Not observed, but could have been inferred in manual part.
Cer_Negative::dCer-2OH-acyl/dCer-OH	Examines if a negative mode MS2 spectrum is a ceramide. Identifies ceramide varieties including sphingomyeline, ceramide-1-phosphare, ceramide-phosphoethanolamine, OH-acyl-ceramide, hexosyl and dihexosyl-ceramides, and d, t and DH long chain base varieties.	We do not have this in standards or in screens so we can not test this. Based on Amiar 2016 and Narayanaswamy 2014.	Not observed, but could have been inferred in manual part.
Cer_Negative::DHCer-2OH-acyl/DHCer-OH	Examines if a negative mode MS2 spectrum is a ceramide. Identifies ceramide varieties including sphingomyeline, ceramide-1-phosphare, ceramide-phosphoethanolamine, OH-acyl-ceramide, hexosyl and dihexosyl-ceramides, and d, t and DH long chain base varieties.	We do not have this in standards or in screens so we can not test this. Based on Amiar 2016 and Narayanaswamy 2014.	Not observed, but could have been inferred in manual part.
Cer_Negative::Hex-dCer	Examines if a negative mode MS2 spectrum is a ceramide. Identifies ceramide varieties including sphingomyeline, ceramide-1-phosphare, ceramide-phosphoethanolamine, OH-acyl-ceramide, hexosyl and dihexosyl-ceramides, and d, t and DH long chain base varieties.	GLTP (in both screens)	Hexose fragments 71.0115, 89.0220 and 101.0219 must present. Otherwise similar pattern as the corresponding ceramide subclass in negative mode.
Cer_Negative::Hex-DHCer	Examines if a negative mode MS2 spectrum is a ceramide. Identifies ceramide varieties including sphingomyeline, ceramide-1-phosphare, ceramide-phosphoethanolamine, OH-acyl-ceramide, hexosyl and dihexosyl-ceramides, and d, t and DH long chain base varieties.	GLTP (in both screens)	Hexose fragments 71.0115, 89.0220 and 101.0219 must present. Otherwise similar pattern as the corresponding ceramide subclass in negative mode.
Cer_Negative::Hex-tCer	Examines if a negative mode MS2 spectrum is a ceramide. Identifies ceramide varieties including sphingomyeline, ceramide-1-phosphare, ceramide-phosphoethanolamine, OH-acyl-ceramide, hexosyl and dihexosyl-ceramides, and d, t and DH long chain base varieties.	GLTP (in both screens)	Hexose fragments 71.0115, 89.0220 and 101.0219 must present. Otherwise similar pattern as the corresponding ceramide subclass in negative mode.
Cer_Negative::Hex-dCer-OH	Examines if a negative mode MS2 spectrum is a ceramide. Identifies ceramide varieties including sphingomyeline, ceramide-1-phosphare, ceramide-phosphoethanolamine, OH-acyl-ceramide, hexosyl and dihexosyl-ceramides, and d, t and DH long chain base varieties.	GLTP (in both screens)	Hexose fragments 71.0115, 89.0220 and 101.0219 must present. Otherwise similar pattern as the corresponding ceramide subclass in negative mode.
Cer_Negative::Hex-DHCer-OH	Examines if a negative mode MS2 spectrum is a ceramide. Identifies ceramide varieties including sphingomyeline, ceramide-1-phosphare, ceramide-phosphoethanolamine, OH-acyl-ceramide, hexosyl and dihexosyl-ceramides, and d, t and DH long chain base varieties.	GLTP (in both screens)	Hexose fragments 71.0115, 89.0220 and 101.0219 must present. Otherwise similar pattern as the corresponding ceramide subclass in negative mode.
Cer_Negative::Hex2-dCer	Examines if a negative mode MS2 spectrum is a ceramide. Identifies ceramide varieties including sphingomyeline, ceramide-1-phosphare, ceramide-phosphoethanolamine, OH-acyl-ceramide, hexosyl and dihexosyl-ceramides, and d, t and DH long chain base varieties.	We don't have yet.	Not observed, but could have been inferred in manual part.
Cer_Negative::Hex2-DHCer	Examines if a negative mode MS2 spectrum is a ceramide. Identifies ceramide varieties including sphingomyeline, ceramide-1-phosphare, ceramide-phosphoethanolamine, OH-acyl-ceramide, hexosyl and dihexosyl-ceramides, and d, t and DH long chain base varieties.	We don't have yet.	Not observed, but could have been inferred in manual part.
Cer_Negative::Hex2-tCer	Examines if a negative mode MS2 spectrum is a ceramide. Identifies ceramide varieties including sphingomyeline, ceramide-1-phosphare, ceramide-phosphoethanolamine, OH-acyl-ceramide, hexosyl and dihexosyl-ceramides, and d, t and DH long chain base varieties.	GLTP (in cellulo screen)	Inferred in the manual part.
Cer_Negative::Hex2-dCer-OH	Examines if a negative mode MS2 spectrum is a ceramide. Identifies ceramide varieties including sphingomyeline, ceramide-1-phosphare, ceramide-phosphoethanolamine, OH-acyl-ceramide, hexosyl and dihexosyl-ceramides, and d, t and DH long chain base varieties.	GLTP (in cellulo screen)	Inferred in the manual part.
Cer_Negative::Hex2-DHCer-OH	Examines if a negative mode MS2 spectrum is a ceramide. Identifies ceramide varieties including sphingomyeline, ceramide-1-phosphare, ceramide-phosphoethanolamine, OH-acyl-ceramide, hexosyl and dihexosyl-ceramides, and d, t and DH long chain base varieties.	GLTP (in cellulo screen)	Inferred in the manual part.
Cer_Negative::SHex-dCer	Examines if a negative mode MS2 spectrum is a ceramide. Identifies ceramide varieties including sphingomyeline, ceramide-1-phosphare, ceramide-phosphoethanolamine, OH-acyl-ceramide, hexosyl and dihexosyl-ceramides, and d, t and DH long chain base varieties.	GLTP (in vitro screen)	Inferred in the manual part.
Cer_Negative::SHex-DHCer	Examines if a negative mode MS2 spectrum is a ceramide. Identifies ceramide varieties including sphingomyeline, ceramide-1-phosphare, ceramide-phosphoethanolamine, OH-acyl-ceramide, hexosyl and dihexosyl-ceramides, and d, t and DH long chain base varieties.	GLTP (in vitro screen)	Inferred in the manual part.
