## Supplementary Table 3 for "A system-wide analysis of lipid transfer proteins delineates lipid mobility in human cells"

### Sheet: Sheet1
Protein name	LTP+tag length (kDa)	Expression test	Presence of 0.5% NP40 in lysis buffer	Expression in 4ml pellets (after SEC)	Elutes in the Void	Sent for MS-lipidomics	Pos.ion
OSBP1	89+8	+	YES	+	NO	ND
OSBPL1A	108+8	+	YES	+	NO	ND
OSBPL2	55+8	+	NO	+	NO	+	ND
OSBPL3	101+8	+	YES	+	YES	ND
OSBP2	101+8	+	YES	+	NO	ND
OSBPL5 (iso2)	98+8	+	YES	+	YES	ND
OSBPL6	106+8	ND	ND	ND	ND	ND
OSBPL7	95+8	+	YES	+	YES	ND
OSBPL8	101+8	+	YES	+	YES	ND
OSBPL9	83+8	+	YES	+	NO	ND
OSBPL10	84+8	+	YES	+	YES	ND
OSBPL11	83+8	+	YES	+	YES	ND
STAR	32+8	+	NO	-	ND	ND
STARD2/PCTP	24+8	+	NO	+	NO	+	PC (19:1); LysoPC (24:6); PC (30:1); PC (30:0); PC (O-32:2); PC (31:1); PC (O-32:1); PC (31:0); PC (32:2); PC (32:1); PC (33:2); PC (O-34:2); PC (33:1); PC (O-34:1); PC (O-38:7) OR PC (33:0); PC (34:4); PC (34:3); PC (34:2); PC (34:1); PC (O-36:5); PC (O-36:4); PC (35:2); PC (O-36:2); PC (35:1); PC (O-36:1); PC (35:0) OR PC (O-37:7); PC (36:6); PC (36:5); PC (41:6); PC (36:3); PC (36:2); PC (36:1…
STARD3/MLN64	50+8	-	ND	ND	ND	ND
STARD4	23+8	+	NO	-	ND	ND
STARD5	23+8	+	NO	+	NO	+	ND
STARD6	25+8	+	NO	-	ND	ND
STARD7 GTT1	43+8	ND	ND	ND	ND	ND
STARD8/DLC3	112+8	ND	ND	ND	ND	ND
STARD9	516+8	ND	ND	ND	ND	ND
STARD10	33+8	+	NO	+	NO	+	PC
CERT (iso2)	70+8	+	YES	+	NO	+
DLC1	170+8	ND	ND	ND	ND	ND
STARD13/DLC2	125+8	ND	ND	ND	ND	ND
ACOT11 (iso)	68+8	+	ND	+	NO	ND
ACOT12	62+8	+	ND	+	NO	ND
NPC1	142+8	+	YES	+	YES	ND
NPC1L1	148+8	ND	ND	ND	ND	ND
Npc2	16+8	-	YES	ND	ND	ND
LY86	18+8	+	NO	-	ND	ND
LY96	18+8	ND	ND	ND	ND	ND
GM2A	20+8	+	NO	+	NO	+	ND
CETP	54+8	-	YES	ND	ND	ND
BPIFB6 BPIL3	49+8	-	ND	ND	ND	ND
LBP	53+8	+	YES	+	YES	ND
BPIFA3	28+8	ND	ND	ND	ND	ND
BPIFA1	26+8	+	NO	-	ND	ND
BPIFB2	49+8	+	NO	+	NO	+	PC (28:0);PC (30:1);PC (30:0);PC (O-32:2); PC (31:1); PC (O-32:1); PC (O-32:0); PC (32:2); PC (32:1); PC (O-34:2); PC (33:1); PC (O-34:1); PC (34:4); PC (34:2); PC (34:1); PC (35:2); PC (O-36:2); PC (35:1); PC (36:4); PC (36:3); PC (36:2); PC (36:1); one weird in the merged results
BPIFB3	50+8	+	NO	+	YES	ND
BPIFB1	52+8	+	YES	+	YES	ND
LATH	19+8	-	ND	ND	ND	ND
BPI	53+8	+	YES	+	NO	+
BPIFA2	27+8	ND	ND	ND	ND	ND
BPIFC	56+8	-	YES	ND	ND	ND
BPIFB4	65+8	ND	ND	ND	ND	ND
PLTP	54+8	+	YES	-	ND	ND
PITPNM1 DRES9 NIR2 PITPNM	134+8	-	ND	ND	ND	ND
PITPNM2 NIR3	149+8	ND	ND	ND	ND	ND
PITPNC1 canonical	38+8	-	YES	-	ND	ND
PIPNB PITPNB	31+8	+	NO	+	NO	ND
PITPN PITPNA	31+8	+	YES	+	NO	ND
SCP2	59+8	+	NO	+	NO	+
SCP2D1	17+8	+	NO	-	ND	ND
HSD17B4	79+8	-	NO	ND	ND	ND
STOML1	43+8	+	YES	-	ND	ND
HSDL2	45+8	+	NO	+	NO	+
GLTPD1	24+8	+	ND	+	NO	ND
GLTPD2	31+8	+	ND	-	ND	ND
GLTP	23+8	+	NO	+	NO	+
PLEKHA8	58+8	+	NO	+	NO	+
PLEKHA8P1 HAW1053 PLEKHA9	43+8	+	NO	-	ND	ND
FABP3 FABP11 MDGI	14+8	+	NO	+	NO	+
FABP2 FABPI	15+8	+	NO	+	NO	+
FABP1 FABPL	14+8	+	NO	+	NO	+
FABP4	14+8	+	NO	+	NO	+
FABP5	15+8	+	NO	+	NO	+
FABP7	14+8	+	NO	+	NO	+
FABP9	15+8	ND	ND	ND	ND	ND
C8G	22+8	+	NO	+	NO	+
LCN9	15+8	-	YES	ND	ND	ND
LCN15	16+8	+	NO	+	NO	+
RBP1	19+8	+	NO	+	NO	+
LCN1	22+8	+	NO	+	NO	+
LCN2	23+8	+	NO	-	ND	ND
RBP4	19+8	+	NO	+	NO	+
LCN8 LCN5	19+8	-	YES	ND	ND	ND
OBP2A	17+8	+	NO	+	NO	+
LCNL1	15+8	ND	ND	ND	ND	ND
CRABP2	15+8	+	NO	+	NO	+
RBP7	23+8	+	NO	+	NO	+
ORM1	18+8	+	NO	+	NO	ND
LCN6 LCN5	20+8	-	YES	ND	ND	ND
PAEP	20+8	+	NO	-	ND	ND
APOD	21+8	+	NO	-	ND	ND
PTGDS	21+8	+	NO	+	NO	+
ORM2 AGP2	23+8	+	NO	+	NO	+
FABP5P3 FABP5L3	11+8	-	ND	ND	ND	ND
CRABP1 RBP5	15+8	+	NO	+	NO	+
AMBP	39+8	-	YES	ND	ND	ND
LCN1P1 LCN1L1	18+8	ND	ND	ND	ND	ND
RBP2 CRBP2	15+8	+	ND	+	NO	+
OBP2B	19+8	+	NO	+	YES	ND
PMP2	15+8	+	NO	+	NO	+
LCN12	21+8	ND	ND	ND	ND	ND
RBP5	16+8	+	NO	+	NO	+
FABP6	14+8	+	NO	+	NO	+
SEC14L1	82+8	+	YES	+	NO	+	Cer (d32:1); Cer (d33:1); Cer (d34:2); Cer (d34:1); Cer (d36:2); Cer (d36:1); CerPE(d38:7)
Sec14L2	46+8	+	NO	+	NO	+
Sec14L3 TAP2	46+8	+	NO	+	YES	ND
Sec14L4 TAP3	46+8	+	ND	+	NO	ND
Sec14L5	79+8	+	YES	+	NO	+
Sec14L6	45+8	+	ND	+	NO	ND
MCF2L KIAA0362	128+8	ND	ND	ND	ND	ND
MCF2 DBL	107+8	ND	ND	ND	ND	ND
RLBP1 CRALBP	36+8	+	NO	+	NO	+
TTPA	31+8	+	NO	+	NO	+
CLVS2	38+8	+	NO	+	NO	+
CLVS1	40+8	+	NO	+	NO	+
TTPAL	38+8	+	NO	+	NO	+
NF1	319+8	ND	ND	ND	ND	ND
ARHGAP8	53+8	+	ND	+	NO	ND
ARHGAP1 CDC42GAP RHOGAP1	50+8	+	NO	+	NO	+
BNIP2 NIP2	36+8	+	NO	+	NO	ND
PRUNE2	340+8	ND	ND	ND	ND	ND
BNIPL	39+8	+	ND	+	NO	ND
GDAP2	56+8	+	NO	-	ND	ND
SESTD1 SOLO	79+8	+	NO	+	NO	+
ATCAY	42+8	+	NO	+	NO	+
TRIO	346+8	ND	ND	ND	ND	ND
PTPN9	68+8	+	NO	+	NO	+
MOSPD2	50+8	-	ND	ND	ND	ND
MC2L2	ND	ND	ND	ND	ND	ND
KIAA1755	130+8	ND	ND	ND	ND	ND
DUO	340+8	ND	ND	ND	ND	ND
