## Supplementary Figure 4 for "A system-wide analysis of lipid transfer proteins delineates lipid mobility in human cells"

### Sheet: MainOverviewFisherExactTests
ComparedCharacteristic	FigurePanel	SubtypeOfLipidPair	Screen	ReferenceData	pValue	CutoffBonferroni	Significant
co-regulation	5a	All	in cellulo	All	2.39528e-38	0.00625	TRUE
co-regulation	5a	All	in vitro	All	8.77592e-20	0.00625	TRUE
co-regulation	5a	Class	in cellulo	All	0.00465268	0.00625	TRUE
co-regulation	5a	Class	in vitro	All	0.841112	0.00625	FALSE
co-regulation	5a	Sub-Class	in cellulo	All	0.00604675	0.00625	TRUE
co-regulation	5a	Sub-Class	in vitro	All	0.164458	0.00625	FALSE
co-regulation	5a	Species	in cellulo	All	0.00107282	0.00625	TRUE
co-regulation	5a	Species	in vitro	All	0.000527039	0.00625	TRUE
tissue co-localization	5b	All	in cellulo	All	6.56268e-306	0.005	TRUE
tissue co-localization	5b	All	in vitro	All	5.38621e-288	0.005	TRUE
tissue co-localization	5b	All	in cellulo	Lipid pairs with lipids present in our data	4.14242e-103	0.005	TRUE
tissue co-localization	5b	All	in vitro	Lipid pairs with lipids present in our data	1.34249e-48	0.005	TRUE
tissue co-localization	5b	Class	in cellulo	Lipid pairs with lipids present in our data	9.35446e-17	0.005	TRUE
tissue co-localization	5b	Class	in vitro	Lipid pairs with lipids present in our data	9.93138e-06	0.005	TRUE
tissue co-localization	5b	Sub-Class	in cellulo	Lipid pairs with lipids present in our data	0.0160493	0.005	FALSE
tissue co-localization	5b	Sub-Class	in vitro	Lipid pairs with lipids present in our data	0.00177093	0.005	TRUE
tissue co-localization	5b	Species	in cellulo	Lipid pairs with lipids present in our data	0.0211521	0.005	FALSE
tissue co-localization	5b	Species	in vitro	Lipid pairs with lipids present in our data	0.0170459	0.005	FALSE
subcellular co-localization	5c	Class	in cellulo	All	4.38966e-30	0.003125	TRUE
subcellular co-localization	5c	Class	in vitro	All	3.24768e-07	0.003125	TRUE
subcellular co-localization	5c	Species	in cellulo	All	7.16147e-30	0.003125	TRUE
subcellular co-localization	5c	Species	in vitro	All	2.84335e-08	0.003125	TRUE
subcellular co-localization	5c	Sub-Class	in cellulo	All	4.601e-49	0.003125	TRUE
subcellular co-localization	5c	Sub-Class	in vitro	All	1.38954e-24	0.003125	TRUE
subcellular co-localization	5c	All	in cellulo	All	1.54292e-122	0.003125	TRUE
subcellular co-localization	5c	All	in vitro	All	1.04072e-57	0.003125	TRUE
subcellular co-localization	5c	Class	in cellulo	Lipid pairs with lipids present in our data	1.21099e-18	0.003125	TRUE
subcellular co-localization	5c	Class	in vitro	Lipid pairs with lipids present in our data	3.55944e-12	0.003125	TRUE
subcellular co-localization	5c	Species	in cellulo	Lipid pairs with lipids present in our data	4.51654e-37	0.003125	TRUE
subcellular co-localization	5c	Species	in vitro	Lipid pairs with lipids present in our data	2.7708e-06	0.003125	TRUE
subcellular co-localization	5c	Sub-Class	in cellulo	Lipid pairs with lipids present in our data	5.26581e-44	0.003125	TRUE
subcellular co-localization	5c	Sub-Class	in vitro	Lipid pairs with lipids present in our data	1.09063e-19	0.003125	TRUE
subcellular co-localization	5c	All	in cellulo	Lipid pairs with lipids present in our data	2.08654e-111	0.003125	TRUE
subcellular co-localization	5c	All	in vitro	Lipid pairs with lipids present in our data	6.18586e-61	0.003125	TRUE

### Sheet: DetailsCoregulation
SubtypeOfLipidPair	Screen	ReferenceData	NoNeg	NoPos	YesNeg	YesPos	LowConf	HighConf	OddsRatio	pValue
All	in cellulo	All	319	319	104	534	3.92506	6.73525	5.12761	2.39528e-38
All	in vitro	All	389	389	214	564	2.12263	3.2735	2.63382	8.77592e-20
Class	in cellulo	All	74	75	49	100	1.22706	3.30947	2.00881	0.00465268
Class	in vitro	All	99	100	102	97	0.623398	1.42177	0.941626	0.841112
Sub-Class	in cellulo	All	99	99	71	127	1.17267	2.73038	1.7861	0.00604675
Sub-Class	in vitro	All	102	102	87	117	0.893319	2.02493	1.34383	0.164458
Species	in cellulo	All	145	146	105	186	1.24556	2.48587	1.7576	0.00107282
Species	in vitro	All	187	188	139	236	1.24866	2.28458	1.68765	0.000527039

### Sheet: DetailsColocalizationInTissues
SubtypeOfLipidPair	Screen	ReferenceData	NoNeg	NoPos	YesNeg	YesPos	LowConf	HighConf	OddsRatio	pValue
All	in cellulo	All	1006	1006	45	1967	32.0459	60.8516	43.6744	6.56268e-306
All	in vitro	All	1405	1405	221	2589	10.0022	13.753	11.7082	5.38621e-288
All	in cellulo	Lipid pairs with lipids present in our data	1006	1006	366	1646	3.88865	5.20387	4.49538	4.14242e-103
All	in vitro	Lipid pairs with lipids present in our data	1405	1405	867	1943	2.00674	2.50296	2.24074	1.34249e-48
Class	in cellulo	Lipid pairs with lipids present in our data	164	164	63	265	2.92497	6.07129	4.19656	9.35446e-17
Class	in vitro	Lipid pairs with lipids present in our data	393	394	305	482	1.28378	1.93563	1.57581	9.93138e-06
Sub-Class	in cellulo	Lipid pairs with lipids present in our data	351	351	305	397	1.04906	1.61511	1.30138	0.0160493
Sub-Class	in vitro	Lipid pairs with lipids present in our data	312	313	256	369	1.14169	1.80836	1.43635	0.00177093
Species	in cellulo	Lipid pairs with lipids present in our data	491	491	439	543	1.0317	1.48298	1.23676	0.0211521
Species	in vitro	Lipid pairs with lipids present in our data	699	699	635	763	1.03278	1.39796	1.20149	0.0170459

### Sheet: DetailsSubcellularColocPoss
SubtypeOfLipidPair	Screen	ReferenceData	NoNeg	NoPos	YesNeg	YesPos	LowConf	HighConf	OddsRatio	pValue
Class	in cellulo	Lipid pairs with lipids present in our data	145	145	46	244	3.53463	8.0171	5.2881	1.21099e-18
Class	in vitro	Lipid pairs with lipids present in our data	278	278	164	392	1.85377	3.0834	2.38832	3.55944e-12
Species	in cellulo	Lipid pairs with lipids present in our data	191	192	35	348	6.5394	15.2012	9.85863	4.51654e-37
Species	in vitro	Lipid pairs with lipids present in our data	249	249	175	323	1.41973	2.40014	1.84459	2.7708e-06
Sub-Class	in cellulo	Lipid pairs with lipids present in our data	130	130	3	257	27.5724	425.428	85.0552	5.26581e-44
Sub-Class	in vitro	Lipid pairs with lipids present in our data	159	159	52	266	3.48429	7.55398	5.10142	1.09063e-19
All	in cellulo	Lipid pairs with lipids present in our data	466	467	53	880	12.1383	22.9075	16.542	2.08654e-111
All	in vitro	Lipid pairs with lipids present in our data	686	686	278	1094	3.31259	4.67856	3.93315	6.18586e-61

### Sheet: DetailsSubcellularColocAll
SubtypeOfLipidPair	Screen	ReferenceData	NoNeg	NoPos	YesNeg	YesPos	LowConf	HighConf	OddsRatio	pValue
Class	in cellulo	All	145	145	24	266	6.76761	18.6231	11.033	4.38966e-30
Class	in vitro	All	278	278	193	363	1.46721	2.41156	1.87977	3.24768e-07
Species	in cellulo	All	191	192	48	335	4.77057	10.1926	6.92403	7.16147e-30
Species	in vitro	All	249	249	162	336	1.59112	2.70453	2.07254	2.84335e-08
Sub-Class	in cellulo	All	130	130	0	260	67.5749	Inf	Inf	4.601e-49
Sub-Class	in vitro	All	159	159	41	277	4.48555	10.2802	6.73439	1.38954e-24
All	in cellulo	All	466	467	40	893	15.7404	32.1484	22.2493	1.54292e-122
All	in vitro	All	686	686	288	1084	3.17264	4.46774	3.76196	1.04072e-57
